# Dysregulation of PAX5 causes uncommitted B cell development and tumorigenesis in mice

**DOI:** 10.1101/2021.01.29.428877

**Authors:** Brigette Boast, Kaiyue Helian, T. Daniel Andrews, Xi Li, Vicky Cho, Adria Closa, Henry J. Sutton, Joanne H. Reed, Hannes Bergmann, Carla M. Roots, Mehmet Yabas, Nadine Barthel, Sofia A. Omari, Clara Young, Lisa A. Miosge, Eduardo Eyras, Stephen L. Nutt, Nadine Hein, Katherine M. Hannan, Ian A. Cockburn, Christopher C. Goodnow, Anselm Enders

## Abstract

PAX5 is the master transcription factor controlling B cell identity. In humans, mutations in *PAX5* account for 30% of B cell acute lymphoblastic leukemia (B-ALL) cases. Investigating the causal effects of *PAX5* mutations has however been difficult due to the premature lethality of *Pax5*^−/−^ mice. Here we describe a novel mouse strain with a premature STOP mutation in *Pax5* (Y351*) that produces a truncated protein and reduction in protein function, yet still allows for some B cell development to occur. A population of uncommitted and multipotent CD19^+^B220^−^ B cells develops in the bone marrow of homozygous mice leading to the development of B-ALL. We show that the tumors frequently acquire secondary mutations in *Jak3*, and *Ptpn11* highlighting key pathways interacting with PAX5 during malignant transformation. Analysis of the PAX5^Y351*^ mice provide insight not only into the functional consequence of reduced PAX5 activity on B cell development and identity, but also provides an avenue in which to study PAX5-driven B-ALL in mice.

**One Sentence Summary:** Reduction in PAX5 function in mice induces the development of uncommitted B cells that have multipotent and malignant potential.
