## Supplementary material for "Dysregulation of PAX5 causes uncommitted B cell development and tumorigenesis in mice": Table S1

		Z Score									Regulated by PAX5?	Directly bound by PAX5?
Gene	Gene ID	WT1ProB	WT2ProB	WT3ProB	Hom1ProB	Hom2ProB	Hom3ProB	Hom1B220	Hom2B220	Hom3B220
S100a6	ENSMUSG00000001025	-0.802540552	-1.043069281	-0.924411694	0.212158273	1.171214304	-0.155300835	1.906082117	0.187447375	-0.551579706	Upregulated	No
Tpst1	ENSMUSG00000034118	-1.029803485	-1.029803485	-0.470772759	0.605854943	-0.630326517	0.042109332	-0.451667184	1.865201695	1.09920746	Upregulated	Yes
Ms4a6b	ENSMUSG00000024677	-0.433226423	-0.902746897	-0.976776259	-0.76162437	1.008908615	1.205626842	-0.700290571	1.581425393	-0.021296329	Upregulated	No
Ms4a4c	ENSMUSG00000024675	-0.725786011	-0.746817762	-0.647387044	-0.746817762	-0.38354438	0.40094065	-0.434251894	1.482158306	1.801505896	Upregulated	No
Lphn2	ENSMUSG00000028184	-0.877421302	-0.726858184	-0.441948254	-0.690256934	0.007575508	0.18549841	0.047462207	2.447648575	0.048299974	Upregulated	No
Ms4a6c	ENSMUSG00000079419	-0.578924902	-0.724454392	-0.592586076	-0.400738542	2.545266314	0.003477087	-0.376394268	0.04693347	0.077421308	Upregulated	No
Otub2	ENSMUSG00000021203	-0.353591363	-1.237528106	-0.19946399	-0.041721886	-0.627884025	-0.897427957	1.138476791	0.289834432	1.929306105	Upregulated	Yes
Slc15a4	ENSMUSG00000029416	-0.492794481	-0.430227511	-0.730037649	0.201398434	0.573456136	-0.72402683	-0.788019214	2.350082337	0.040168777	Upregulated	No
Mybl2	ENSMUSG00000017861	-1.184496716	-1.070015163	0.805778004	1.803752764	-0.605293282	0.984134469	-0.347884975	-0.289992442	-0.09598266	Upregulated	No
Pyhin1	ENSMUSG00000043263	-1.195320442	1.008691743	-1.242665448	-1.335634154	0.030430897	0.385202889	0.591389242	1.180158535	0.577746738	Upregulated	No
Cd55	ENSMUSG00000026399	1.031816322	-1.189186911	-1.165524664	0.358548255	-0.663832098	-0.076392836	-0.282229489	0.117520403	1.869281018	Upregulated	Yes
E2f5	ENSMUSG00000027552	-0.424871121	-0.407505616	-0.388215725	-0.224836885	-0.380669544	-0.322141792	2.658699091	-0.207735801	-0.302722607	Upregulated	No
Blnk	ENSMUSG00000061132	-1.193867214	-1.430554096	1.426250389	-0.409723325	0.659046514	-0.340897105	0.103361525	1.321595133	-0.135211819	Upregulated	Yes
Btg1	ENSMUSG00000036478	-0.317170786	-1.065154216	0.283855888	-0.501397903	-0.87971672	2.373033137	0.043434302	-0.07754964	0.140665938	Upregulated	No
Bst1	ENSMUSG00000029082	-0.381168701	-0.459946368	-0.175555296	-0.375729973	-0.581667993	-0.442388396	2.620119082	-0.262079043	0.058416687	Upregulated	Yes
Btg2	ENSMUSG00000020423	0.738848847	-1.406163908	-0.345822145	-0.436866519	-0.942161738	-0.459077489	1.77302191	0.124953393	0.953267649	Upregulated	Yes
Rpia	ENSMUSG00000053604	-0.734979711	-0.296391688	0.155669848	-0.500054548	1.567275015	-0.71520182	-0.732162564	1.81223025	-0.556384782	Upregulated	No
Klf2	ENSMUSG00000055148	-0.316738838	-0.208863436	-0.280786918	-0.389672275	-0.352950778	2.662050819	-0.341631989	-0.38173431	-0.389672275	Upregulated	No
Sit1	ENSMUSG00000028460	-0.57543151	0.979591354	-1.118396504	1.006070036	-0.500544403	-1.305920099	-0.177585627	0.129524721	1.562692031	Upregulated	Yes
Eps8	ENSMUSG00000015766	0.492704877	-0.627678889	-0.576324352	-0.848154671	0.706804987	2.205371869	-0.77710676	-0.586927422	0.011310362	Upregulated	No
Lcp2	ENSMUSG00000002699	-0.024175899	-0.343074569	-0.27838018	-0.39038942	-0.422651734	-0.422651734	2.646142752	-0.383210391	-0.381608825	Upregulated	No
Cd79a	ENSMUSG00000003379	-0.710761321	-1.339789499	1.458095955	0.789258496	0.942268855	-0.915983859	0.078335551	0.61490789	-0.916332068	Upregulated	Yes
Fcrla	ENSMUSG00000038421	-0.049255255	-0.126813091	-0.135915162	-0.591253578	-0.342233299	-0.577056234	2.616094907	-0.444182616	-0.349385672	Upregulated	Yes
Gsn	ENSMUSG00000026879	-0.285362518	0.88033198	-0.794453035	0.229439538	-1.120159462	-0.886916512	2.046862287	0.3015292	-0.371271478	Upregulated	No
Ccnd3	ENSMUSG00000034165	-0.745471135	0.547239116	0.134404283	2.121113509	0.538989558	-0.873992405	-1.031683639	0.022401201	-0.713000488	Upregulated	Yes
Capn2	ENSMUSG00000026509	-0.523274726	1.047297417	-0.494118971	-0.497252428	-0.335244858	2.297739668	-0.499578736	-0.477967713	-0.517599653	Upregulated	No
Ptgr1	ENSMUSG00000028378	1.901108152	-0.979675352	-0.80649235	-1.158143763	0.421991303	-0.157100918	-0.2876378	-0.005856139	1.071806866	Upregulated	No
Ebf1	ENSMUSG00000057098	-0.251145948	1.03452291	-0.58625743	-0.763638708	-1.167451714	1.746333087	-0.825923618	0.913797743	-0.100236322	Upregulated	Yes
Caprin1	ENSMUSG00000027184	1.532787381	-0.296966898	-0.943419819	-0.422335325	-0.546064137	1.868954293	-0.473429794	-0.028255048	-0.691270652	Upregulated	No
Dpf2	ENSMUSG00000024826	-0.271791197	1.714846315	-1.014071236	0.027357609	0.377783067	-0.690076416	-1.368714278	0.014781856	1.209884279	Upregulated	No
Prkd2	ENSMUSG00000041187	2.279393152	-0.776400978	-1.049554991	1.53694E-05	0.721317665	-0.361600249	-0.14934496	-0.01073261	-0.653092397	Upregulated	Yes
Pde2a	ENSMUSG00000030653	-0.927766143	-0.29101818	1.674611115	1.685577478	-0.81068891	-0.194107777	0.031746663	-0.460410058	-0.707944188	Upregulated	Yes
Uchl1	ENSMUSG00000029223	-0.04678656	-0.490840351	1.086266775	-0.543452631	0.84145357	1.793318067	-0.731179259	-0.978821187	-0.929958425	Upregulated	Yes
Crip1	ENSMUSG00000006360	0.30455424	-0.715107113	1.110041247	0.016383311	1.516293387	-0.564455743	0.367311707	-0.198950982	-1.836070055	Upregulated	Yes
Tnfrsf13c	ENSMUSG00000068105	-1.076340113	1.789108616	0.014907427	0.504941977	-0.994943689	0.307274915	-0.735758879	1.02854944	-0.837739694	Upregulated	No
E2f2	ENSMUSG00000018983	-0.46996609	1.332419301	-0.047637728	-0.914418845	-0.709216334	1.816144392	-0.540555536	-0.92723407	0.46046491	Upregulated	Yes
Slamf7	ENSMUSG00000038179	1.563248944	-0.585801116	-0.143551317	-1.269500825	-0.325573679	-1.148500704	-0.141325791	1.153008506	0.897995983	Upregulated	No
Arntl	ENSMUSG00000055116	2.06606651	-0.227021008	-0.966407245	-1.116199078	-0.241533478	0.340135106	-0.647051991	0.940817415	-0.148806231	Upregulated	Yes
Prkcb	ENSMUSG00000052889	-0.601139343	2.280813098	-0.776318994	-0.818055911	0.288035203	0.064587028	0.558991244	-0.864593011	-0.132319315	Upregulated	No
Cplx2	ENSMUSG00000025867	-0.646494648	0.384924047	1.205024755	-0.647774042	-1.11913507	1.786578174	-0.199621581	-1.008863748	0.245362113	Upregulated	Yes
Plekha2	ENSMUSG00000031557	0.402064704	1.167148631	-0.595247061	-0.641009417	0.01820979	-0.75962737	-1.009120925	1.955874756	-0.538293109	Upregulated	Yes
Akap12	ENSMUSG00000038587	-0.762344547	0.759937798	1.081352041	-0.973977252	-0.999964592	-0.216051088	1.811654125	-0.623477877	-0.077128608	Upregulated	No
Dnajc21	ENSMUSG00000044224	-0.039794267	-0.450267636	1.654312185	-0.484240852	0.895158624	1.143059365	-0.950773506	-1.237723328	-0.529730585	Upregulated	No
Cd97	ENSMUSG00000002885	1.544824576	-0.113948317	-0.256526386	-0.815144013	-0.881619813	-0.810663586	1.751997612	-0.58268629	0.163766218	Upregulated	Yes
Ttll11	ENSMUSG00000026885	-0.200571453	-0.511173824	1.966894529	-0.462377096	-0.627023752	-0.649696063	1.507998055	-0.54626148	-0.477788916	Upregulated	No
Tnfrsf19	ENSMUSG00000060548	-0.556974257	-0.50448313	2.349995005	-0.684810573	-0.572939866	-0.559090385	-0.432704825	0.757984259	0.203023772	Upregulated	Yes
Mgst1	ENSMUSG00000008540	1.252824794	-0.799128269	0.889620398	-0.741169471	-0.424649756	-0.720311983	-0.713046749	1.735825257	-0.479964221	Upregulated	No
Vpreb3	ENSMUSG00000000903	1.124513721	-1.02795704	1.297132624	-1.4593369	0.617100004	-0.998725481	0.424791659	0.403407968	-0.380926554	Upregulated	Yes
Mylip	ENSMUSG00000038175	1.589134906	-0.088534264	-0.097567169	-1.0366969	0.301976414	-0.940846502	-0.206166973	-1.035225827	1.513926316	Upregulated	No
Atp1b1	ENSMUSG00000026576	-0.283376654	1.461886511	0.446019181	-1.312527348	-1.020909118	-0.414665623	1.499608519	0.216453713	-0.592489179	Upregulated	Yes
Cebpg	ENSMUSG00000056216	-0.371134454	-0.615456601	2.623813455	-0.039852106	-0.18534557	-0.174057156	-0.321772263	-0.388837371	-0.527357934	Upregulated	No
Siglecg	ENSMUSG00000030468	-0.483598272	-0.387914395	2.527857305	-0.462188194	-0.777916168	-0.061264447	-0.541172996	0.308580427	-0.122383259	Upregulated	No
Tcf7l2	ENSMUSG00000024985	-0.342656242	-0.083014093	2.125480207	-0.833613391	0.577235299	0.801628389	-0.772216431	-0.792798937	-0.680044802	Upregulated	Yes
Irf4	ENSMUSG00000021356	-0.487574923	2.466227072	-0.262330818	-0.377768252	-0.742540463	-0.575991322	0.048334543	0.504646536	-0.573002374	Upregulated	Yes
Oasl1	ENSMUSG00000041827	1.005368116	-0.334154589	1.061598682	-0.639165686	-0.259198009	-1.030015484	-0.686817424	-0.853588931	1.735973324	Upregulated	Yes
Bcl2l1	ENSMUSG00000007659	-0.712185915	0.253354849	2.199806799	-0.478123086	-0.772613713	-0.198576548	-0.198218375	-0.96346349	0.870019477	Upregulated	Yes
Ifi30	ENSMUSG00000031838	-0.450680957	2.56786286	-0.374453771	0.071541544	0.045983113	-0.340274	-0.570669319	-0.760552132	-0.188757338	Upregulated	Yes
Dusp7	ENSMUSG00000053716	0.705876466	-0.515505472	1.695483254	-0.67207612	-1.244077731	0.918278852	0.44806335	-1.129221698	-0.206820902	Upregulated	No
Irf8	ENSMUSG00000041515	-0.299325252	2.256351906	-0.047158463	-0.181106798	-0.572495511	0.969772805	-0.723924371	-0.768205141	-0.633909174	Upregulated	Yes
C1galt1	ENSMUSG00000042460	-0.382286475	-0.319921809	2.656965238	-0.37604331	-0.446247208	-0.214912807	-0.277870188	-0.428241125	-0.211442316	Upregulated	No
Myh10	ENSMUSG00000020900	2.665884394	-0.357162858	-0.287176731	-0.357162858	-0.357162858	-0.318977829	-0.319686674	-0.349524537	-0.319030049	Upregulated	Yes
H2-Ob	ENSMUSG00000041538	-0.163803235	1.114428229	1.07358403	-1.008257819	0.389460137	-0.827021111	-0.93682923	-1.00072125	1.359160248	Upregulated	No
Dlg3	ENSMUSG00000000881	-0.346541041	-0.288243685	2.659175298	-0.398943699	-0.396715684	-0.331156984	-0.156289646	-0.359932264	-0.381352296	Upregulated	No
S1pr1	ENSMUSG00000045092	2.627033323	-0.503179446	-0.073270445	-0.476734232	-0.353614052	-0.496542332	-0.281643938	-0.400242437	-0.041806441	Upregulated	No
Cd44	ENSMUSG00000005087	-0.081853247	2.51868276	-0.383622648	-0.550411813	-0.507237952	0.455572007	-0.559825866	-0.555117988	-0.336185254	Upregulated	No
Cd36	ENSMUSG00000002944	2.663440769	-0.372754464	-0.213580698	-0.372754464	-0.328479217	-0.345393364	-0.3207006	-0.372754464	-0.337023495	Upregulated	No
Alpl	ENSMUSG00000028766	-0.351224192	-0.183877958	2.635054118	-0.005593013	-0.496268171	-0.396602266	-0.498337997	-0.342563122	-0.360587398	Upregulated	Yes
Ptger4	ENSMUSG00000039942	2.507664345	-0.566631735	0.232793406	-0.40277512	0.296545412	-0.576072634	-0.540962551	-0.545654123	-0.404907001	Upregulated	No
Ikzf3	ENSMUSG00000018168	-0.0954333	2.646598204	-0.346348249	-0.435397557	-0.435397557	-0.435397557	-0.302812389	-0.417382059	-0.178429536	Upregulated	Yes
Nedd9	ENSMUSG00000021365	0.357653299	2.177659337	-0.168811968	-1.071608816	0.492962501	-0.561837979	0.34332466	-0.934803113	-0.634537921	Upregulated	Yes
Cd19	ENSMUSG00000030724	0.436450839	2.534334613	-0.459054613	-0.496682979	-0.252248854	-0.625550064	-0.42040096	-0.215913001	-0.500934983	Upregulated	Yes
Eif1	ENSMUSG00000035530	1.606363567	-0.155966026	1.260393712	-1.09067641	-0.785158441	0.584579557	0.097787567	-0.259563297	-1.257760231	Upregulated	No
Enpep	ENSMUSG00000028024	2.594134041	-0.053191874	0.181039398	-0.453663594	-0.453663594	-0.453663594	-0.453663594	-0.453663594	-0.453663594	Upregulated	No
Rmnd5b	ENSMUSG00000001054	-0.394572146	2.412432109	0.714749208	-0.190612968	-0.651645002	-0.128526148	-0.613324356	-0.559578272	-0.588922423	Upregulated	No
Smarca4	ENSMUSG00000032187	0.172477074	2.422920803	0.273009435	0.022256841	-0.72041132	-0.834520753	-0.598917846	-0.667664005	-0.069150228	Upregulated	Yes
Pea15a	ENSMUSG00000013698	1.590526931	1.900972606	-0.510395979	-0.632230121	-0.255323334	-0.47116539	-0.661984316	-0.410509003	-0.549891393	Upregulated	No
Bfsp2	ENSMUSG00000032556	0.557236215	0.161694096	2.401622701	-0.587983452	-0.094053701	-0.407713222	-0.68084992	-0.673010284	-0.676942433	Upregulated	Yes
Ifi27l2a	ENSMUSG00000079017	1.493127352	0.428361029	1.325203167	-1.394153894	-0.693309579	-0.558128193	0.523944421	-0.256185999	-0.868858303	Upregulated	No
Rb1	ENSMUSG00000022105	1.550739518	-0.169431668	1.869437549	-0.094058803	-0.683550767	-0.455058191	-0.690449067	-0.787341031	-0.54028754	Upregulated	No
Lef1	ENSMUSG00000027985	1.943224825	0.467205881	0.940001847	-0.559288372	-0.518030422	-0.722569128	0.060947189	-1.404310787	-0.207181033	Upregulated	Yes
Sdc4	ENSMUSG00000017009	0.674536558	2.141117666	0.704237995	-0.633632652	-0.032781466	-0.609847544	-0.779455357	-0.658840519	-0.805334681	Upregulated	Yes
Id3	ENSMUSG00000007872	0.869835155	1.623287587	1.170854528	-0.623318113	-0.874419506	0.203542141	-0.910458886	-0.456611562	-1.002711344	Upregulated	Yes
Bach2	ENSMUSG00000040270	0.843941105	0.839980859	2.037950387	-0.783693746	-0.808629453	-0.473213232	-0.49706288	-0.674338811	-0.484934229	Upregulated	Yes
Myl4	ENSMUSG00000061086	-1.306078081	-1.043015118	-1.34195094	-0.210930347	0.534375868	0.467429913	0.884205496	1.154668496	0.861294715	Downregulated	No
Ly6d	ENSMUSG00000034634	-1.07964643	-1.124974766	-1.379536746	-0.359468472	0.954126065	0.5046822	1.100925351	1.009577636	0.374315163	Downregulated	No
Ccl9	ENSMUSG00000019122	-1.145040477	-1.130895741	-1.145040477	0.148824959	0.543808468	0.949913186	-0.387135279	0.644651724	1.520913637	Downregulated	No
Lsp1	ENSMUSG00000018819	-1.212848969	-1.042869828	-0.90383574	-0.009375607	1.194700149	-0.369113191	1.633372022	0.620434513	0.08953665	Downregulated	Yes
Cmtm7	ENSMUSG00000032436	-1.0596626	-1.5926725	-0.484222323	1.675529109	0.610532804	-0.157386339	0.743454345	0.528088953	-0.263661449	Downregulated	No
Itgal	ENSMUSG00000030830	-0.613993483	-1.382427122	-1.011708393	1.204333926	0.628024585	1.526311964	0.369066537	-0.603486311	-0.116121703	Downregulated	Yes
Ncf4	ENSMUSG00000071715	-1.056271611	-0.755150849	-1.151439743	1.001857055	0.14887896	1.827595156	0.25311839	0.376636324	-0.645223682	Downregulated	Yes
Cd47	ENSMUSG00000055447	-0.989562962	-0.571895704	-1.255468198	-0.725875429	0.930234409	1.600397517	0.275986987	1.007171045	-0.270987666	Downregulated	No
Notch1	ENSMUSG00000026923	-0.876991555	-0.89815379	-0.815572999	1.702645655	1.328256845	0.206837856	-0.412135595	0.536603551	-0.771489968	Downregulated	No
Ly6e	ENSMUSG00000022587	-0.982161137	-1.532501172	-0.064162723	0.399147683	1.304615197	-0.227315727	0.942550712	1.046478757	-0.886651591	Downregulated	Yes
Cst7	ENSMUSG00000068129	-1.043285469	-1.043285469	-0.347815716	1.44951408	0.090331042	-0.632690742	1.578508387	0.565793849	-0.617069963	Downregulated	Yes
Ramp1	ENSMUSG00000034353	-1.100746174	-1.735016856	0.499499996	-0.020861032	1.637802597	-0.408398283	0.127588197	0.785146577	0.214984978	Downregulated	Yes
Ppm1f	ENSMUSG00000026181	-0.318949061	-0.990024914	-1.011355368	1.031094019	0.614153628	1.95544634	-0.200913116	-0.475699744	-0.603751784	Downregulated	No
Tnni2	ENSMUSG00000031097	-0.699333299	-1.065899645	-0.485876254	2.121389855	0.627817566	-0.474517839	-0.831838661	0.388288081	0.419970197	Downregulated	No
Tmem66	ENSMUSG00000031532	-0.847314743	-0.729799595	-0.652699718	0.677785458	-0.51438989	0.720290739	-0.711051882	-0.080246451	2.13742608	Downregulated	Yes
Slc5a9	ENSMUSG00000028544	-1.024490364	-1.024490364	-0.166218916	-0.259801114	-0.188071887	-1.024490364	0.998178199	1.112305823	1.577078989	Downregulated	No
Atp2b4	ENSMUSG00000026463	-0.620444335	-0.75732659	-0.764652371	0.075750119	-0.288020959	2.426219266	-0.352944413	-0.257668174	0.539087457	Downregulated	No
Il17ra	ENSMUSG00000002897	-0.870598098	-1.332407958	0.061300306	-0.241085127	-0.231413105	0.956245466	-0.28779883	-0.136422189	2.082179537	Downregulated	Yes
Emb	ENSMUSG00000021728	-0.347390999	-0.693510809	-1.063664571	-0.638737412	1.522933468	1.25495322	0.857475445	-1.090859513	0.198801169	Downregulated	No
Lck	ENSMUSG00000000409	-1.205653734	-0.445339353	-0.372454156	-0.200755495	-0.717148787	-0.01950516	0.440073378	0.191858686	2.328924623	Downregulated	No
Lat2	ENSMUSG00000040751	-0.516946987	-0.732253259	-0.719069225	0.556840782	2.244262968	-0.306712704	-0.629515908	-0.595224136	0.698618469	Downregulated	No
Flt3	ENSMUSG00000042817	-0.652385388	-0.390468685	-0.80817133	-0.257057269	2.036724371	1.394613879	-0.540039482	-0.316916114	-0.466299981	Downregulated	No
Trappc3	ENSMUSG00000028847	-0.971932589	-0.971932589	0.157740236	0.043139933	2.177512233	-0.706543825	-0.346651649	0.82491379	-0.206245541	Downregulated	No
P2rx7	ENSMUSG00000029468	-0.662243585	-0.393713094	-0.662243585	-0.459450058	-0.15643606	2.469248907	0.584241428	-0.22743135	-0.491972602	Downregulated	Yes
1700011H14Rik	ENSMUSG00000021850	-0.54002242	-0.54002242	-0.54002242	0.085073317	-0.473083736	-0.398592541	0.226227484	-0.377235875	2.55767861	Downregulated	No
Fxyd5	ENSMUSG00000009687	-1.426632284	0.079751682	-0.236158485	0.171711033	0.48163463	0.299793459	1.865368294	0.191112726	-1.426581055	Downregulated	No
Kcnn4	ENSMUSG00000054342	-0.218750506	-0.810103264	-0.430513318	1.267962046	-0.781928006	-0.660844612	1.960099014	-0.69191433	0.365992976	Downregulated	No
Myo1f	ENSMUSG00000024300	-1.264163191	-0.470569149	0.37170744	-1.060112856	-0.064795399	0.576362426	-0.458991294	0.301651234	2.068910788	Downregulated	No
Dlx1	ENSMUSG00000041911	-0.574551763	-0.444547979	-0.339682022	-0.01504577	2.620236505	-0.515047315	-0.354349331	-0.309153254	-0.067859072	Downregulated	Yes
9030619P08Rik	ENSMUSG00000053168	-0.356957161	-0.406342111	-0.406342111	2.647949093	-0.038892792	-0.273252348	-0.406342111	-0.360386003	-0.399434458	Downregulated	No
Ccl3	ENSMUSG00000000982	-0.400615978	-0.205476503	-0.400615978	-0.400615978	-0.400615978	-0.256692155	2.65577176	-0.400615978	-0.190523212	Downregulated	No
Ctla2a	ENSMUSG00000044258	-0.464965408	0.155200202	-0.497486733	-0.076483732	-0.441968587	-0.435516788	2.601308482	-0.449085768	-0.391001668	Downregulated	No
Satb1	ENSMUSG00000023927	-0.586259748	0.579070123	-0.786909211	-0.872493111	-0.750096078	2.066504115	0.616269968	-0.721360126	0.455274069	Downregulated	No
Emp1	ENSMUSG00000030208	1.113077943	0.041749026	-1.230416288	-0.822146321	-0.875815969	1.023930648	-0.703437642	-0.049184544	1.502243148	Downregulated	No
Spnb2	ENSMUSG00000020315	-0.596214205	1.233928759	-0.658213821	0.001004406	-0.686015981	2.084059625	-0.689782004	-0.628795501	-0.059971278	Downregulated	Yes
Adamts10	ENSMUSG00000024299	0.08011771	-0.602689189	0.525200088	-0.27381608	-0.625103444	-0.564308739	-0.639507207	2.456492901	-0.356386039	Downregulated	No
Ppp3ca	ENSMUSG00000028161	0.210331717	-0.406741664	0.283100947	-0.827288327	-0.365418002	-0.664939031	2.348642013	-0.908163863	0.33047621	Downregulated	No
Gria2	ENSMUSG00000033981	-0.749732567	1.666749594	-0.482285482	-0.749732567	-0.553648956	-0.706123009	1.234946279	-0.689498766	1.029325474	Downregulated	No
Ifitm1	ENSMUSG00000025491	-0.527917484	-0.556330128	1.986808193	-0.564862759	1.510743708	-0.521823155	-0.390451086	-0.464875813	-0.471291476	Downregulated	No
Leprotl1	ENSMUSG00000031513	-0.88316631	-0.221265426	2.58406536	-0.497442701	-0.094209581	-0.240284669	-0.378575273	-0.140530932	-0.128590466	Downregulated	No
Nudt14	ENSMUSG00000002804	-0.841178848	2.532307214	-0.134945309	-0.359246577	-0.287719632	0.263778089	-0.663918623	-0.184391064	-0.324685249	Downregulated	No
Serpinb6b	ENSMUSG00000042842	-0.632501389	2.547118302	-0.262695159	-0.632501389	-0.632501389	-0.453916634	-0.059954006	-0.049024018	0.175975683	Downregulated	No
Vav3	ENSMUSG00000033721	2.656912125	-0.44026132	-0.433229643	-0.283214521	-0.436236052	-0.263519394	-0.205038028	-0.302510916	-0.292902253	Downregulated	No
Zcchc7	ENSMUSG00000035649	2.508188052	-0.723690189	0.080080121	-0.248607763	-0.520419358	-0.124323873	-0.439988353	-0.763643832	0.232405194	Downregulated	Yes
Akr1c13	ENSMUSG00000021213	2.662769046	-0.399024519	-0.394202171	-0.397077437	-0.265755561	-0.330683098	-0.260285762	-0.314210894	-0.301529605	Downregulated	No
Spint2	ENSMUSG00000074227	0.350017309	-0.75217995	2.2884136	-0.240625276	0.296176651	-0.76879719	-0.858520606	0.367971142	-0.682455681	Downregulated	No
Fcer1g	ENSMUSG00000058715	-0.266141906	-0.485442126	2.645352832	-0.500190426	-0.316278349	-0.308451374	-0.351780561	-0.349132155	-0.067935936	Downregulated	No
Igj	ENSMUSG00000067149	2.666544746	-0.338504506	-0.338504506	-0.338504506	-0.32431388	-0.338504506	-0.311203833	-0.338504506	-0.338504506	Downregulated	No
Mef2c	ENSMUSG00000005583	0.707167044	1.755567133	-0.468890003	0.573664055	-0.606484534	0.707068029	-1.160661873	-1.262573198	-0.244856653	Downregulated	No
Rinl	ENSMUSG00000051735	-0.426647027	-0.073974238	2.647331756	-0.275804677	-0.426647027	-0.381123322	-0.228050526	-0.410710985	-0.424373954	Downregulated	Yes
Rnf130	ENSMUSG00000020376	-0.790173714	2.415127524	0.584437959	-0.088829373	0.05602558	-0.57452861	-0.588294499	-0.498103187	-0.51566168	Downregulated	No
Capn5	ENSMUSG00000035547	0.155071882	-0.151088447	2.493376745	0.188286829	-0.476750049	-0.650804227	-0.914216955	-0.38036763	-0.263508148	Downregulated	No
Stat2	ENSMUSG00000040033	1.933148534	0.285735828	1.402911431	-0.612327419	-0.649337831	-0.50080576	-0.525828239	-0.658425118	-0.675071426	Downregulated	No
