## Supplementary material for "Dysregulation of PAX5 causes uncommitted B cell development and tumorigenesis in mice": Table S2

Mitchondrial
		Z Score
Gene name	Gene ID	WT1ProB	WT2ProB	WT3ProB	Hom1ProB	Hom2ProB	Hom3ProB	Hom1B220	Hom2B220	Hom3B220
Gpx1	ENSMUSG00000063856	-1.190572861	-1.355029384	-1.196576813	0.455494313	1.154342344	0.45692491	0.938777824	0.822880649	-0.086240983
Ppp3cc	ENSMUSG00000022092	-0.936762362	-1.101944776	-1.032528735	-0.139709877	0.970723923	1.5188423	0.841302118	-0.71509209	0.595169498
Slc25a5	ENSMUSG00000016319	-0.650649944	-1.420378395	-0.926060282	0.422346188	1.042423061	0.62667019	-0.567846293	1.64112893	-0.167633455
Htra2	ENSMUSG00000068329	-1.045887003	-1.446031149	-0.360769355	1.665503476	0.255270196	1.136373498	-0.446662953	0.524655437	-0.282452147
Mir155	ENSMUSG00000091875	-1.020204595	-1.020204595	-0.685253265	-0.941039315	0.651266532	0.679586681	0.457602726	0.016098531	1.8621473
Opa1	ENSMUSG00000038084	-0.615494679	-1.396027509	-0.70133503	0.272182634	1.977804661	0.278061873	0.699070085	-0.755306638	0.241044604
Prkaa1	ENSMUSG00000050697	-0.797379519	-0.935290957	-0.935290957	1.087010453	0.373562086	-0.183942311	1.996593575	-0.514899004	-0.090363366
Tspo	ENSMUSG00000041736	-0.81443618	-1.29720395	-0.515575602	-0.334434345	1.944410326	-0.54683807	0.034873032	0.878790669	0.650414121
Hip1r	ENSMUSG00000000915	-1.129483599	-0.644308746	-0.723169839	0.649826322	-0.264433351	0.858464908	2.029950887	-0.647798764	-0.129047818
Huwe1	ENSMUSG00000025261	-1.413839538	0.311409784	-1.356157066	1.210712329	0.682497265	1.00985031	-0.981337459	0.324825119	0.212039255
Sae1	ENSMUSG00000052833	-0.607347885	-0.317083404	-1.505437094	0.601916295	-0.70047901	1.313331803	-0.569339683	0.271666343	1.512772635
Sirt4	ENSMUSG00000029524	-1.002154845	-1.002154845	-0.357381599	-1.002154845	-0.05561903	0.232048607	0.178642839	1.15501424	1.853759478
Hdac6	ENSMUSG00000031161	-0.830763024	-0.869753275	-0.563761846	1.005791235	2.110064457	-0.393405974	-0.332991951	0.436439112	-0.561618734
Moap1	ENSMUSG00000091931	-0.851126511	-0.855976097	-0.461788873	-0.338316166	0.207672809	2.092944568	-0.579651174	1.150271151	-0.364029707
Ywhab	ENSMUSG00000018326	0.401864848	-1.198708879	-1.317047386	0.057473932	-0.691975913	1.647156673	-0.247951346	0.174546669	1.174641401
Fxn	ENSMUSG00000059363	-0.950844239	-0.421918468	-0.714422243	-0.105010786	1.250025893	0.307607274	1.96253992	-0.609482683	-0.718494667
Ddhd2	ENSMUSG00000061313	-0.956465278	-0.914519982	-0.196718783	0.882370632	-0.54614724	-0.222557784	-0.405265987	2.213176083	0.146128339
Gba	ENSMUSG00000028048	-0.527263802	-1.066698689	-0.454519806	-0.193662294	2.183407291	-0.560546829	0.029773775	-0.441426051	1.030936405
Fis1	ENSMUSG00000019054	-0.410187306	-1.042695683	-0.524417619	0.448901779	-0.16816978	-0.992008845	2.026720599	1.012477833	-0.350620977
Ppargc1a	ENSMUSG00000029167	-0.647082759	-0.647082759	-0.647082759	0.083868467	-0.477488505	-0.503753411	0.018523809	0.342754304	2.477343613
Hps4	ENSMUSG00000042328	-0.43437963	-0.58451604	-0.876160626	0.140079794	-0.975870222	0.24223686	2.215499623	-0.4657907	0.738900941
Hif1a	ENSMUSG00000021109	-0.589602488	-0.632583454	-0.607011192	-0.552191052	-0.366259961	1.401212925	-0.491403572	2.048295846	-0.210457051
Npepps	ENSMUSG00000001441	-0.723627315	0.020814423	-1.121320014	-0.154000788	1.061228318	-0.808635479	0.584077454	-0.737347567	1.87881097
Golph3	ENSMUSG00000022200	-0.613662612	-0.630794412	-0.531368728	-0.586280206	-0.738169497	1.820707733	-0.231364336	1.634266703	-0.123334644
Csnk2a2	ENSMUSG00000046707	-0.962733415	-1.052329617	0.292688956	0.223523362	2.208008099	0.566030295	-0.256257953	-0.351905131	-0.667024595
Ywhaq	ENSMUSG00000076432	-0.27693603	-0.295797921	-1.122626783	-1.139547788	1.039726625	-0.629241934	1.220123718	1.49268412	-0.288384008
Rac2	ENSMUSG00000033220	-0.635864747	-1.714454445	0.742759683	1.370316163	1.1135815	-0.764002799	0.367866213	0.036012679	-0.516214246
Pdcd5	ENSMUSG00000030417	-0.780594737	-1.416142212	0.594191512	-0.751441155	0.777994987	-0.410309857	1.572563991	0.960297066	-0.546559593
Ube2l3	ENSMUSG00000038965	-0.928717078	0.71868592	-1.355798684	-0.76124807	1.117407	1.020241498	0.889985495	0.311662943	-1.012219024
Clec16a	ENSMUSG00000068663	-0.911424894	-0.257340004	-0.385289514	0.138246915	-0.841841081	2.04364855	-0.723671675	-0.268392049	1.206063754
Casp8	ENSMUSG00000026029	-0.963386617	-1.313330439	0.769830727	-0.314517546	0.5460127	-0.900439536	1.870397054	0.180443354	0.124990303
Park7	ENSMUSG00000028964	0.325315149	-0.502586377	-1.311305037	-0.040837725	2.362031419	-0.191654318	-0.460600927	0.104813901	-0.285176086
Smurf1	ENSMUSG00000038780	-0.742351161	-0.825760517	0.144027444	-0.871019706	-0.871019706	-0.38421909	1.559180533	0.417693542	1.57346866
Rnf41	ENSMUSG00000025373	-0.471770777	-0.471920548	-0.478036256	-0.002212118	-0.078623882	-0.57199242	-0.368654117	2.613060957	-0.169850838
Bad	ENSMUSG00000024959	-0.775582694	-0.367593843	-0.22110652	-0.504730001	-0.325700273	-0.579475364	2.332119865	0.921512083	-0.479443254
Ywhae	ENSMUSG00000020849	-1.128055763	0.361210717	-0.514667466	-1.276598383	1.984720909	0.376708859	0.534757751	0.203983521	-0.542060145
Srebf1	ENSMUSG00000020538	-0.255263273	-0.886242378	-0.125370266	2.402287373	0.085499333	0.396791887	-0.172634523	-0.473490724	-0.971577429
Bid	ENSMUSG00000004446	-1.318075212	-0.300458335	0.389547095	1.703546452	0.544036113	-0.915093954	-0.749760262	-0.456052448	1.102310551
38412	ENSMUSG00000023307	-0.313068395	-0.528295165	-0.372648663	-0.192258383	-0.376461975	-0.289497497	2.648598634	-0.430231081	-0.146137474
Srebf2	ENSMUSG00000022463	0.061759529	-1.211420571	-0.064083271	1.753394154	0.321980024	-0.754427465	1.212346738	-1.127175212	-0.192373927
Vps11	ENSMUSG00000032127	-0.010015892	-0.557466231	-0.636342632	2.515159084	-0.389067658	-0.466973614	-0.526531854	-0.357421723	0.428660521
Tsc2	ENSMUSG00000002496	-0.736525951	-0.758562109	0.309274704	-0.739633478	-0.187628927	0.033254564	2.450294579	0.070228823	-0.440702204
Tfdp1	ENSMUSG00000038482	0.083565321	-1.138874304	-0.11500783	-0.188717596	0.014373675	0.959576666	-0.977051033	2.06739585	-0.70526075
Rhot1	ENSMUSG00000017686	-0.127765772	-0.328304967	-0.66308943	-0.61694771	0.916937995	2.329180149	-0.526956294	-0.371435891	-0.61161808
Mapk8	ENSMUSG00000021936	-0.181575689	-0.367462581	-0.534440727	0.00138979	-0.523775232	-0.119030755	2.61752001	-0.509807884	-0.382816932
Htt	ENSMUSG00000029104	-1.010269365	-0.532179503	0.477264168	1.136580218	-0.585679175	2.009492091	-0.331360245	-0.517133533	-0.646714656
Mpv17l	ENSMUSG00000022679	-0.338070369	-0.274669861	-0.425117583	-0.335291069	-0.310713126	-0.242807743	-0.353801395	2.662761736	-0.38229059
Acaa2	ENSMUSG00000036880	-0.678483968	-0.230623592	-0.094529895	-0.58538805	-0.490503697	-0.479546121	2.479790988	0.545504049	-0.466219714
Ywhaz	ENSMUSG00000022285	-0.324263598	-0.336850191	-0.311490295	-1.371422491	1.965724161	0.0897982	0.51331979	0.793863637	-1.018679214
Vps35	ENSMUSG00000031696	-0.538334563	0.27645652	-0.69935038	-0.60299011	0.339830782	2.422731519	0.058324558	-0.589880973	-0.666787354
Ppp3r1	ENSMUSG00000033953	0.091170195	-0.555675916	-0.459250574	-0.201942634	-0.425598448	-0.186616843	-0.421969596	2.613671526	-0.453787709
Bcl2l11	ENSMUSG00000027381	1.096606981	-0.809590703	-1.207060048	-0.076314249	2.048820561	0.003891322	-0.111395342	-0.578863319	-0.366095203
Rnf31	ENSMUSG00000047098	-0.523628839	-0.091927411	-0.23627804	0.201855048	-0.924804941	0.804078012	-0.882182836	-0.583292388	2.236181393
Ube2j2	ENSMUSG00000023286	-0.64759074	-1.361305758	1.243504102	-0.309617516	-0.840032092	1.259376554	1.220429559	-0.551358478	-0.013405631
Lman1	ENSMUSG00000041891	0.947661857	-0.829189057	-0.881327028	-0.716868445	1.174182816	-0.584075465	-0.472733868	1.74240511	-0.38005592
Bok	ENSMUSG00000026278	0.594208957	-0.197450518	-1.139428572	2.072904056	-0.475675291	-0.737283649	-0.626404952	-0.345791711	0.854921681
Sfn	ENSMUSG00000047281	-0.579778279	-0.579778279	0.4482446	0.085120303	-0.579778279	-0.4307756	-0.363542988	-0.494026839	2.49431536
Flcn	ENSMUSG00000032633	-0.715188197	0.067522441	-0.060358498	-0.217295211	-0.447333529	0.077590677	-0.860833371	-0.364616089	2.520511778
Bmf	ENSMUSG00000040093	-0.346649926	0.004224006	-0.298411399	-0.085379524	-0.472393411	-0.428185687	-0.469086252	-0.526951827	2.622834021
Mff	ENSMUSG00000026150	0.3223238	0.003801054	-0.888666879	-0.232832214	-0.37593567	-0.834510803	2.412954729	0.18961728	-0.596751297
Ppif	ENSMUSG00000021868	0.059466768	-0.422044117	-0.184844125	-0.457047451	2.581508728	-0.35970731	-0.84064374	-0.143194754	-0.233493999
Fam162a	ENSMUSG00000003955	-0.770924793	1.202216422	-0.933997927	-0.294761659	0.641218725	-0.752812648	-0.625539891	1.87509696	-0.340495189
Oma1	ENSMUSG00000035069	0.281923719	0.241720109	-0.981109539	2.180870789	-1.047938164	0.291156319	-0.971604647	0.092886178	-0.087904765
Atg13	ENSMUSG00000027244	-0.41786206	1.091625337	-0.934474947	1.421127917	-0.692328451	-0.668270036	-0.280696017	1.385118497	-0.90424024
Pam16	ENSMUSG00000014301	-0.940550719	-0.2058571	0.95825452	-0.348118162	1.302491768	-0.948289062	-0.910817184	1.549195304	-0.456309365
Akt1	ENSMUSG00000001729	-0.143333973	-0.461665934	0.461815641	2.364488296	-0.615743641	-0.906497129	0.122619604	-0.862918385	0.041235522
Atp13a2	ENSMUSG00000036622	0.717460069	-0.686763605	-0.044580869	1.377714144	-1.182575761	0.10285884	1.470958831	-0.894850358	-0.860221291
Sqstm1	ENSMUSG00000015837	-1.489947517	1.471092012	0.01958773	1.049154388	0.421996137	-0.938436354	-0.595249172	-0.710671663	0.77247444
Tnfsf10	ENSMUSG00000039304	-0.963722817	-0.719258186	1.742717501	-1.183971781	-0.255101111	-0.221101605	1.14827881	0.764745464	-0.312586275
Bnip3l	ENSMUSG00000022051	-1.16393422	0.626560031	0.792758456	-1.17088717	1.12431062	-0.75201439	-0.184612825	1.394612036	-0.666792538
Psmd10	ENSMUSG00000031429	1.661145372	-0.339486965	-1.029453105	-0.775414002	-0.419650405	-0.713533112	0.091001454	1.659182516	-0.133791753
Triap1	ENSMUSG00000029535	1.825339714	-1.415769445	0.013155271	-0.534361005	0.380224645	-0.998009353	0.651332946	-0.597407562	0.67549479
Pde2a	ENSMUSG00000030653	-0.927766143	-0.29101818	1.674611115	1.685577478	-0.81068891	-0.194107777	0.031746663	-0.460410058	-0.707944188
Mul1	ENSMUSG00000041241	0.643746908	0.351379691	-0.48697533	2.25069237	-0.872290718	0.106282013	-0.868044432	-0.585806583	-0.538983919
Ywhag	ENSMUSG00000051391	0.533369594	1.444828471	-1.318757676	-0.504964632	1.540755684	-0.705226736	-0.849166135	-0.196122854	0.055284285
Chchd10	ENSMUSG00000049422	-0.130500022	-0.741533957	1.603663767	-0.284749966	1.088619903	-1.111243661	0.711179465	0.210079831	-1.345515359
Prelid1	ENSMUSG00000021486	-0.394206611	-0.090445875	1.288941756	-0.280106251	1.364342571	-1.296328266	0.064539275	0.752112128	-1.408848727
Fbxw7	ENSMUSG00000028086	-0.712602346	-0.633944421	2.158960652	0.018198078	-0.497456116	-0.47634623	1.184398133	-0.590051892	-0.451155859
Cdc37	ENSMUSG00000019471	-0.801992634	-0.820952355	2.436273808	0.13020316	-0.156382392	-0.588981978	0.409133368	-0.243195778	-0.364105199
Ube2d3	ENSMUSG00000078578	1.413015729	-1.150522809	0.560227525	-1.645815496	0.56848963	0.953111238	-0.404212054	-0.477924001	0.183630239
Parl	ENSMUSG00000033918	-1.008588925	-0.213487319	2.110221517	-0.466593808	1.168214018	-0.677732445	-0.590349313	-0.305978236	-0.015705489
Vps13d	ENSMUSG00000020220	0.964286695	0.738626901	-0.779648549	0.367036976	-0.873156445	-0.554680071	-0.777416154	-0.90064803	1.815598678
Bnip3	ENSMUSG00000078566	-0.609132541	2.481514858	-0.829117903	-0.457071163	-0.084419341	0.261499789	-0.622098835	0.155476847	-0.296651711
Bap1	ENSMUSG00000021901	-0.016467902	-1.065200397	2.17791113	1.053491568	-0.660167222	-0.301618768	-0.344127361	-0.495055205	-0.348765843
E2f1	ENSMUSG00000027490	-0.584732845	2.401327496	-0.676299245	-0.691227045	-0.228965831	0.057923591	-0.284578534	-0.63693913	0.643491545
Ywhah	ENSMUSG00000018965	1.47175525	-1.236193614	1.02937104	-1.289561471	0.140997633	-0.967278011	0.29197625	0.71891389	-0.159980968
Bag4	ENSMUSG00000037316	-0.540720976	2.355385436	-0.539699703	-0.292458859	-0.504101053	-0.45126327	0.930774682	-0.484984107	-0.47293215
Higd1a	ENSMUSG00000038412	0.114921206	-0.018486153	1.253526306	-1.55647073	0.423250247	0.023757921	0.241173855	1.107986815	-1.589659468
Ddhd1	ENSMUSG00000037697	-0.621501484	2.538046381	-0.521663101	-0.051679028	-0.794605638	-0.258458811	-0.040898267	-0.412995919	0.163755868
Ppp1r13b	ENSMUSG00000021285	-0.49098725	2.11452698	-0.147866709	1.036736833	-0.747322395	-0.513738471	0.194584127	-0.34522518	-1.100707936
Pink1	ENSMUSG00000028756	-0.747686319	2.242408429	0.096812695	0.910459882	-0.585708381	-0.590688952	-0.736252213	-0.583256004	-0.006089137
Hax1	ENSMUSG00000027944	-0.461078039	2.585327079	-0.410746855	-0.153878917	0.257934135	-0.534620655	-0.50366843	-0.362815017	-0.416453301
Micall2	ENSMUSG00000036718	-0.441748095	-0.441748095	2.600447089	0.243483997	-0.441748095	-0.269414179	-0.424834615	-0.407275374	-0.417162632
Bcl2l1	ENSMUSG00000007659	-0.712185915	0.253354849	2.199806799	-0.478123086	-0.772613713	-0.198576548	-0.198218375	-0.96346349	0.870019477
Nmt1	ENSMUSG00000020936	2.071459349	0.835541789	-1.150785425	-0.052017127	-0.864540717	-0.718146472	-0.24402704	-0.359273962	0.481789606
Tmem135	ENSMUSG00000039428	-0.66249653	2.547376392	-0.091920325	-0.179933347	-0.511741982	-0.118923487	-0.657181933	-0.530261218	0.20508243
Leprot	ENSMUSG00000035212	-0.720898684	-0.084431998	2.617335189	-0.346179619	-0.185836195	-0.520902388	-0.260658382	-0.298509625	-0.199918299
Bax	ENSMUSG00000003873	-0.72858393	0.322816296	2.2569805	0.108528632	0.462976016	0.024235356	-0.90129122	-0.909616574	-0.636045075
Optn	ENSMUSG00000026672	2.008634775	-0.733599206	0.590249528	1.080729961	-0.469223655	-0.733599206	-0.733599206	-0.733599206	-0.275993786
Hk2	ENSMUSG00000000628	2.644163687	-0.39556395	-0.356581714	-0.281389789	-0.12575014	-0.418747769	-0.478741402	-0.45606415	-0.131324772
Fzd9	ENSMUSG00000049551	-0.299236463	2.651088916	-0.33652667	-0.068114958	-0.407198045	-0.407198045	-0.407198045	-0.32035414	-0.405262549
Lrrk2	ENSMUSG00000036273	2.654841274	-0.444896541	-0.180871374	-0.245073694	-0.453076224	-0.292847738	-0.260933441	-0.390822857	-0.386319404
Kdr	ENSMUSG00000062960	-0.379385386	2.662563027	-0.231337991	-0.379385386	-0.379385386	-0.379385386	-0.270600485	-0.29410722	-0.348975788
Inf2	ENSMUSG00000037679	-0.252557649	2.643595926	-0.321948129	-0.182903235	-0.360965077	-0.435087835	-0.114757908	-0.45555417	-0.519821924
Mllt11	ENSMUSG00000053192	2.654165972	-0.163364892	-0.407117254	-0.339836306	-0.397190293	-0.393573307	-0.41334151	-0.365551705	-0.174190705
Gsk3b	ENSMUSG00000022812	-0.099786715	-0.451972155	2.654296696	-0.345941679	-0.384714299	-0.337534568	-0.376684811	-0.347687284	-0.309975186
Sh3glb1	ENSMUSG00000037062	-0.976150749	1.641554652	1.497023007	-0.594140529	0.426196832	0.11540339	-0.853356168	-0.779484244	-0.477046192
Vdac1	ENSMUSG00000020402	0.185015205	2.535136879	-0.264080046	-0.37813896	-0.168360545	-0.448133645	-0.992244954	-0.268747189	-0.200446746
Fbxo7	ENSMUSG00000001786	0.170801149	-0.06441231	2.380934163	0.181337665	-0.084239482	-0.771642304	-0.138821542	-1.184887451	-0.489069889
Dhodh	ENSMUSG00000031730	0.08511259	2.173932518	0.283691851	-1.051170238	-1.244441961	-0.567428236	-0.053342961	0.449569693	-0.075923255
Tfdp2	ENSMUSG00000032411	-0.561493826	1.990668157	1.285483721	-0.709119052	-0.626837498	-0.695309358	-0.562561269	-0.488487371	0.367656496
Arih2	ENSMUSG00000064145	1.77282242	-0.721114696	1.680619227	-0.507553925	-0.034310782	-0.595780224	-0.686790964	-0.540709787	-0.367181269
Tomm7	ENSMUSG00000028998	1.374451928	-0.00063654	1.420285548	-1.134303544	-0.117825703	-0.192075575	-0.882512568	0.732796167	-1.200179714
Pycard	ENSMUSG00000030793	0.869840864	-0.358969662	2.337293911	-0.772418439	-0.218836648	-0.719827633	-0.575464749	-0.27654174	-0.285075904
Mfn2	ENSMUSG00000029020	1.476512432	2.005131564	-0.568562453	-0.265764167	-0.557776757	-0.483698522	-0.547848175	-0.512082024	-0.545911898
Ubl5	ENSMUSG00000084786	0.775935072	0.777670805	1.401971325	-0.899169042	0.809530859	-1.084440835	-0.01354389	-0.325068588	-1.442885706
Igf1	ENSMUSG00000020053	0.681511494	2.435554049	-0.068175349	-0.571393078	-0.544176033	-0.486001681	-0.315403114	-0.56052321	-0.571393078
Dnm1l	ENSMUSG00000022789	1.943935172	0.052407309	1.054023191	-0.767507093	0.587958376	-0.666141624	-0.656732496	-0.997059628	-0.550883208
Stat2	ENSMUSG00000040033	1.933148534	0.285735828	1.402911431	-0.612327419	-0.649337831	-0.50080576	-0.525828239	-0.658425118	-0.675071426
Metabolism
		Z Score
Gene name	Gene ID	WT1ProB	WT2ProB	WT3ProB	Hom1ProB	Hom2ProB	Hom3ProB	Hom1B220	Hom2B220	Hom3B220
Pnp	ENSMUSG00000021871	-0.874501993	-0.925234428	-1.277470776	0.250455298	2.067264687	0.277557268	0.443457967	0.280494232	-0.242022255
Nampt	ENSMUSG00000020572	-1.584692115	-1.210881891	0.069425394	0.343088298	-0.083989826	-0.413412752	0.236598395	1.029499737	1.61436476
Acat1	ENSMUSG00000032047	-1.15061784	-0.89077301	-0.586788553	-0.796685225	0.18952437	0.938156156	-0.251552245	1.855836317	0.69290003
Gphn	ENSMUSG00000047454	-0.179121124	-1.155894671	-1.120869944	0.470718055	1.781038954	0.986940518	0.419013639	-0.366410834	-0.835414593
Coq3	ENSMUSG00000028247	-0.899183901	-0.899183901	-0.453611447	2.25868446	-0.25442191	-0.659754499	-0.122781293	0.393212467	0.637040023
Acsl5	ENSMUSG00000024981	-0.043426948	-2.275189633	0.158480242	0.553209169	-0.430657317	0.479957112	-0.076076075	0.210896175	1.422807275
Acsf3	ENSMUSG00000015016	-0.817971358	-0.817971358	-0.511503792	1.45745923	-0.15628388	0.003000252	-0.458822177	-0.612549031	1.914642113
Enoph1	ENSMUSG00000029326	-0.627187308	-0.575119841	-0.929665046	-0.38492979	2.027928156	-0.719428969	-0.059529606	1.276610931	-0.008678527
Nnt	ENSMUSG00000025453	-1.047309816	-0.205961813	-0.859083164	-0.592644543	-0.065876291	0.541379103	-0.343683271	2.297850029	0.275329766
Ppcdc	ENSMUSG00000063849	-1.202557206	0.362667303	-1.271428978	1.862030919	0.627618527	0.305952027	-0.855093949	-0.144107092	0.314918449
Ahcy	ENSMUSG00000027597	0.693851785	-1.670163988	-1.100680225	1.12707701	1.227566075	-0.05483097	-0.758664124	0.17236693	0.363477507
Mdh2	ENSMUSG00000019179	-0.263944668	-0.450462691	-1.319887807	-0.87706183	1.542332664	-0.220400282	-0.582599192	1.298665898	0.873357908
Dcakd	ENSMUSG00000020935	-1.103862677	-0.94590036	0.071246244	2.342045854	-0.12080432	0.111600602	-0.007678467	0.219942073	-0.566588948
Acsl3	ENSMUSG00000032883	-1.000295461	-1.02298708	0.072138018	1.078558099	-0.799504896	-0.061458406	-0.564502712	0.380181656	1.917870783
Gstz1	ENSMUSG00000021033	-0.652123044	-0.71226595	-0.567641488	-0.159508239	0.499992986	-0.46480762	2.451051039	-0.487322616	0.092624932
Pdss1	ENSMUSG00000026784	-0.492767567	-0.777287117	-0.643685303	-0.506566701	0.328347549	-0.574704959	0.588684037	2.369105985	-0.291125924
Dld	ENSMUSG00000020664	-0.786137734	-0.265933363	-0.852334733	-0.396357491	-0.482475073	2.106968349	-0.16725406	1.249969441	-0.406445336
Pdxk	ENSMUSG00000032788	-0.494208058	-0.836123726	-0.564657668	1.842290717	1.560866351	-0.198381185	-0.727241007	-0.582446386	-9.90379E-05
Gart	ENSMUSG00000022962	-1.05117948	-0.658454827	-0.142704329	2.381588516	-0.277473677	-0.474838962	-0.419188212	0.115328301	0.526922669
Mtrr	ENSMUSG00000034617	-0.541885189	-0.641498481	-0.641498481	-0.109088564	-0.297382025	1.058700187	-0.641498481	-0.435505035	2.24965607
Parp10	ENSMUSG00000063268	0.600086569	-1.290611409	-1.129498179	-0.142189025	-0.993457909	-0.294388311	1.222394729	0.848524831	1.179138705
Gcdh	ENSMUSG00000003809	-0.590572789	-0.451843622	-0.728355184	1.305094921	-0.291117886	-0.05157032	-0.697377775	2.076863726	-0.571121071
Coq6	ENSMUSG00000021235	-0.336289801	-1.362141372	-0.07073987	-0.55846148	0.216428767	-0.183630807	-0.072019837	-0.005658224	2.372512622
Slc25a32	ENSMUSG00000022299	-0.701109649	-0.787565241	-0.278992435	0.440116334	-0.720266099	-0.364799323	0.241341707	-0.246526778	2.417801483
Rnls	ENSMUSG00000071573	-0.417784251	-0.93040201	-0.374008028	-1.29970767	0.204321666	-0.767433835	1.550268827	1.132604369	0.902140931
Ldha	ENSMUSG00000063229	-0.964174569	-1.147522414	0.393586459	2.125787009	0.271491745	-0.448066599	-0.365875342	0.642826173	-0.508052462
Coq10b	ENSMUSG00000025981	-0.575486305	-0.579544553	-0.559942608	0.201018027	-0.426057008	0.052463734	-0.430102228	-0.241885377	2.55953632
Aasdhppt	ENSMUSG00000025894	-0.316997394	-0.611905028	-0.774328866	-0.61687238	1.691026877	-0.324767157	-0.564657438	1.785934994	-0.267433608
Fasn	ENSMUSG00000025153	-0.47130875	-0.490106856	-0.71234441	0.900804624	0.536006717	2.072341483	-0.026710964	-0.888546957	-0.920134888
Coq5	ENSMUSG00000041733	-0.455288159	-0.843548701	-0.374775109	-0.309935501	-0.50386988	-0.00915874	-0.09599498	0.027284799	2.56528627
Hsd17b4	ENSMUSG00000024507	0.27401611	-0.805344548	-1.103010339	1.667529357	-0.779787577	-0.788931693	-0.127138491	0.261170362	1.401496818
Pts	ENSMUSG00000032067	-1.243207846	-1.399073059	1.0197299	-0.349407773	1.296862426	1.043730119	-0.325360265	-0.499692005	0.456418504
Dcxr	ENSMUSG00000039450	-0.482406572	-0.546237074	-0.589778107	-0.041689283	0.115732984	-0.506891023	2.579596368	-0.430172428	-0.098154866
Cbr4	ENSMUSG00000031641	0.28785892	-1.001643931	-0.891872356	2.055687133	-0.15795953	-0.442061755	-0.481839009	-0.471617988	1.103448516
Coasy	ENSMUSG00000001755	-0.200703139	-0.468656267	-0.936141639	-0.106785851	-0.214186031	-0.681100131	-0.023103169	2.515708819	0.114967408
Pdk3	ENSMUSG00000035232	-0.40906881	-0.559777527	-0.606044378	-0.750679643	2.369787748	0.81403977	-0.258586453	-0.121961853	-0.477708855
Pmvk	ENSMUSG00000027952	-0.651707594	0.145865554	-1.041308049	1.124106651	-0.998511741	-0.28019716	-0.170330205	2.01982335	-0.147740805
Fdxr	ENSMUSG00000018861	-1.208488169	-0.561143224	0.227812408	-0.562877494	0.214551614	-0.60716071	1.657500851	-0.662068867	1.50187359
Dlat	ENSMUSG00000000168	-0.591416111	-0.434734474	-0.507309254	-0.490215519	-0.654858315	1.838591037	-0.299767518	1.668711844	-0.52900169
Atic	ENSMUSG00000026192	0.393401653	-1.063374386	-0.861395939	1.857047337	1.225954329	-0.362832663	-0.784396193	0.1077834	-0.512187538
Ndufa9	ENSMUSG00000000399	-0.324279758	0.045459974	-1.193095867	-1.011883593	1.986736566	-0.232848439	0.858809736	0.52639234	-0.655290959
Acot2	ENSMUSG00000021226	-0.108251232	-0.680742913	-0.671226804	-0.750920262	2.328684745	0.410028031	-0.51285233	-0.580256916	0.565537681
Mthfd1	ENSMUSG00000021048	-0.334202188	-0.574935819	-0.550231585	-0.003266683	2.596868621	-0.28468106	-0.439139059	-0.481937103	0.071524877
Suclg2	ENSMUSG00000061838	-0.51048981	-0.676391906	-0.242538276	-0.168922655	-0.311039746	2.62820478	-0.182969277	-0.186436251	-0.349416859
Pank2	ENSMUSG00000037514	-0.37200563	-0.499932083	-0.556965404	-0.135251187	-0.585291482	2.306647239	-0.471766318	-0.663677307	0.978242173
Pdzd11	ENSMUSG00000015668	-0.312415666	-0.600640794	-0.508726307	-0.231306443	-0.462806178	-0.341576643	-0.303955621	2.604095909	0.157331742
Snca	ENSMUSG00000025889	-0.504719271	-0.504719271	-0.396677922	-0.504719271	-0.504719271	-0.286823863	2.423284316	-0.504719271	0.783813823
Mri1	ENSMUSG00000004996	-0.90130436	-0.431096733	0.018238572	2.550959742	-0.511861638	-0.437000141	-0.074921453	-0.186524618	-0.026489372
Ggh	ENSMUSG00000073987	-0.679094765	-0.414859321	-0.211660075	-0.283803448	-0.052376121	-0.323835477	-0.341638302	2.62932115	-0.322053641
Coq4	ENSMUSG00000026798	-1.074813414	0.55976702	-0.686522269	1.54367355	1.639935827	-0.523612479	-0.537306225	-0.47934599	-0.441776019
Qprt	ENSMUSG00000030674	-0.387837297	-0.400814187	-0.400814187	-0.350737844	-0.377576904	-0.390994914	2.654364457	-0.219981618	-0.125607506
Coq7	ENSMUSG00000030652	-0.226066307	-0.487033455	-0.462349128	-0.421730418	0.56603272	-0.499842911	-0.481420679	2.505066318	-0.492656139
Qdpr	ENSMUSG00000015806	-0.896071487	-0.865516626	0.608738285	-0.416144082	-0.471197717	1.073980848	1.956337551	-0.170021551	-0.820105221
Acot13	ENSMUSG00000006717	-0.925363726	-0.865286283	0.639765489	-0.616296626	-0.76095534	1.313814689	1.482006062	0.597091771	-0.864776035
Pank1	ENSMUSG00000033610	-0.419436487	-0.394171064	-0.317339833	-0.395222477	-0.384842686	-0.386349674	-0.239512207	2.653932583	-0.117058154
Them4	ENSMUSG00000028145	-0.264484308	-0.430495983	-0.430495983	-0.397429132	2.653697643	-0.162492769	-0.30754362	-0.430495983	-0.230259864
Fpgs	ENSMUSG00000009566	-0.90476194	-0.489115766	0.317339551	0.747603085	-0.064157262	-0.960217845	-0.790431302	-0.031267276	2.175008755
Kynu	ENSMUSG00000026866	-0.363347156	-0.363347156	-0.348969228	-0.359830625	-0.317656726	-0.228196774	2.664299692	-0.344299139	-0.338652887
Tyms	ENSMUSG00000025747	-1.10783009	0.092996399	-0.057941963	-0.004173566	2.361262225	-0.112174385	-0.992537131	0.202849883	-0.382451373
Ppt2	ENSMUSG00000015474	-0.527690291	-0.543250451	0.041625801	-0.12293621	-0.222825273	-0.343093024	2.614350565	-0.394179572	-0.502001544
Bst1	ENSMUSG00000029082	-0.381168701	-0.459946368	-0.175555296	-0.375729973	-0.581667993	-0.442388396	2.620119082	-0.262079043	0.058416687
Kmo	ENSMUSG00000039783	-0.262840053	-0.379035319	-0.347059374	-0.255887313	-0.33387214	2.66395268	-0.363209254	-0.343620351	-0.378428876
Haao	ENSMUSG00000000673	0.273516373	-0.489482938	-0.745943114	2.528689681	0.001377146	-0.128394845	-0.607439967	-0.455160742	-0.377161594
Dgat1	ENSMUSG00000022555	0.458305802	-1.16343345	-0.219965626	0.652035943	-1.011131054	-1.044933305	1.917030536	-0.004495863	0.416587016
Lias	ENSMUSG00000029199	-1.143234542	-0.414403885	0.693295088	0.199503612	-0.930567545	-0.369024501	0.135174774	-0.371319904	2.200576902
Dhfr	ENSMUSG00000021707	-0.468032341	0.916567984	-1.29803841	-0.602528722	1.597910163	-0.440650406	-0.88056377	1.1704693	0.004866202
Acsl4	ENSMUSG00000031278	-0.318064138	0.056188506	-0.582256732	-0.708723209	-0.380079872	2.574386676	-0.069784917	-0.0469106	-0.524755714
Pemt	ENSMUSG00000000301	-0.631539664	0.400843127	-0.59189414	-0.631539664	1.128899003	-0.518542108	2.090595173	-0.615282065	-0.631539664
Tpk1	ENSMUSG00000029735	-0.904493311	0.273035202	-0.177871765	1.309296114	-0.106840229	-0.873851434	-0.667330504	1.893511116	-0.745455189
Pank4	ENSMUSG00000029056	1.782628766	-1.731891117	-0.811419346	-0.152067597	-0.423889624	0.63690452	0.737868321	-0.092399751	0.05426583
Nmnat1	ENSMUSG00000028992	0.836897306	-0.665193516	-0.92961001	-0.873847176	0.215293526	-0.34645979	-0.479405788	0.044336479	2.197988968
Hmgcl	ENSMUSG00000028672	-0.830799661	-0.63664066	0.742949365	0.82533978	2.03902652	-0.700759285	-0.701410117	-0.009320514	-0.728385428
Idh2	ENSMUSG00000030541	-0.829558737	-1.345902546	1.482851937	0.171308389	0.991096673	-0.958258753	1.09091235	-0.307835684	-0.294613628
Gch1	ENSMUSG00000037580	-0.734192413	0.778782441	-0.734192413	0.951555846	-0.734192413	-0.276505392	-0.734192413	-0.514692328	1.997629085
Rfk	ENSMUSG00000024712	-0.643800453	-1.055740613	1.064667194	-0.991886213	1.216241705	0.752222013	-0.640238364	-0.813548749	1.112083481
Mvk	ENSMUSG00000041939	-0.362846772	-0.199206849	-0.059123922	0.178173074	2.563259617	-0.686335342	-0.643582056	-0.282149493	-0.508188256
Mthfd1l	ENSMUSG00000040675	0.605111398	-0.655647777	-0.502841992	-0.427263138	1.528331333	-0.711581568	-0.617301011	1.663432923	-0.882240167
Cd38	ENSMUSG00000029084	-0.636722784	0.572042559	-0.47555319	-0.684841207	-0.459796476	-0.498971498	-0.391266582	2.437146812	0.137962364
Mdh1	ENSMUSG00000020321	1.387619053	-0.932880738	-0.970363826	-1.356002693	0.801821628	-0.394223936	0.261867201	1.24698972	-0.044826409
Coq9	ENSMUSG00000031782	-0.775217621	0.78649248	-0.509695833	0.67587796	-0.671573639	-0.475278919	2.161047882	-0.654219625	-0.537432685
Aldh1l1	ENSMUSG00000030088	0.832788298	-0.66279729	-0.66279729	2.068655302	-0.66279729	-0.66279729	-0.66279729	-0.404274171	0.816817021
Mvd	ENSMUSG00000006517	0.071902923	-0.749253152	0.197017747	-0.749253152	0.369062428	2.408841016	-0.267527805	-0.603323167	-0.67746684
Mat2b	ENSMUSG00000042032	-1.385778912	1.75982761	-0.785586276	0.246427383	1.225732358	-0.720776456	-0.334713852	-0.294769873	0.289638019
Pipox	ENSMUSG00000017453	-0.447446815	-0.460833717	0.520692907	-0.460833717	-0.460833717	-0.460833717	-0.402033178	-0.355901544	2.528023497
Hmgcr	ENSMUSG00000021670	1.19381931	-1.293602523	-0.237502997	0.035505535	-0.727272671	1.469632082	1.003294431	-0.952144187	-0.49172898
Mat2a	ENSMUSG00000053907	-0.229196868	0.932856414	-0.921515843	0.939404902	-0.752675695	1.766324494	-1.076184891	0.04720922	-0.706221734
Vcp	ENSMUSG00000028452	-0.852774152	0.262424392	0.4354503	2.356298848	-0.431414264	-0.386609766	-0.805963961	-0.682585891	0.105174493
Mthfd2	ENSMUSG00000005667	0.573616717	-0.946274965	0.282289111	-0.858414111	-0.451930248	2.137588734	-0.698755227	-0.609167473	0.571047462
Pnpo	ENSMUSG00000018659	-0.493937238	0.039781974	0.421045336	-0.348794785	-0.32816231	-0.30486094	2.46615489	-0.480740037	-0.97048689
Nfs1	ENSMUSG00000027618	-1.208235169	-0.263829681	1.447141386	-0.079410542	1.624579078	-0.874823265	0.506654366	-0.726248149	-0.425828023
Dlst	ENSMUSG00000004789	-0.712717162	1.063590893	-0.315439033	0.014877243	-0.676968654	-0.433936417	2.211159641	-0.75328545	-0.397281062
Acot8	ENSMUSG00000017307	-1.148767528	1.7107819	-0.434336983	-0.237349891	-0.484818717	1.652858401	-0.53362737	-0.506450511	-0.018289302
Acbd6	ENSMUSG00000033701	-0.251869014	-0.451109301	0.839733415	2.260755509	-0.179187643	-0.912052141	-0.381819974	-0.952049994	0.027599144
Elovl1	ENSMUSG00000006390	-0.753791882	0.796498424	0.237757383	1.775819391	-1.698777962	-0.19243905	-0.708968253	0.355302568	0.188599381
Mettl16	ENSMUSG00000010554	2.13203521	-1.228697267	-0.59357134	0.541354332	-0.198725309	-0.300904604	0.434857243	0.186062215	-0.97241048
Crot	ENSMUSG00000003623	-0.938087468	2.00117223	-0.702556654	-0.115417571	-0.824261316	-0.140618115	1.125130675	-0.732367707	0.327005928
Nmnat3	ENSMUSG00000032456	-0.916748069	1.973882803	-0.664094027	1.354028046	-0.214795922	-0.867515852	-0.348524894	-0.254953083	-0.061279002
Shmt1	ENSMUSG00000020534	2.150648847	-1.11395815	-0.522228695	0.985037651	0.118857669	-0.424998603	-0.678344096	-0.484733069	-0.030281552
Mccc2	ENSMUSG00000021646	-0.831461409	2.151848761	-0.650486538	-0.813924414	-0.343192402	-0.72485984	0.957094008	0.106592044	0.14838979
Ogdh	ENSMUSG00000020456	-0.823532695	-0.622961442	2.158344602	-0.403979022	-0.985488004	-0.180770915	-0.233734825	0.067939716	1.024182585
Mthfr	ENSMUSG00000029009	1.386770307	-0.266587384	-0.353680243	-0.166782494	-0.638876588	-0.758157867	-0.564690814	-0.665014153	2.027019236
Ppt1	ENSMUSG00000028657	-0.739412187	2.196914749	-0.665530357	-0.486691708	0.807461495	-0.858040121	-0.40390446	-0.363884336	0.513086925
Amd1	ENSMUSG00000075232	-0.167314479	-1.003015125	2.03404798	-0.342739256	1.052010763	0.453016377	-0.747414185	-0.5316674	-0.746924675
Mthfs	ENSMUSG00000066442	1.451793321	0.33290725	-0.90332866	-0.777187319	1.475560537	-0.824075883	-0.78912977	0.680725956	-0.647265432
Ubiad1	ENSMUSG00000047719	2.138621605	-0.628886924	-0.62619201	-0.628886924	1.249418507	-0.56231795	-0.105727965	-0.366606511	-0.469421827
Idh1	ENSMUSG00000025950	0.92434748	1.218273784	-1.256792986	-1.221350975	-1.170345597	0.108487132	0.936589748	-0.105253602	0.566045015
Me2	ENSMUSG00000024556	-1.109573952	-0.00158009	2.089526609	0.830428262	-0.104188922	-0.506393794	-0.506559055	-1.035040089	0.34338103
Kcnab2	ENSMUSG00000028931	1.311842862	-1.184945375	0.86191888	-0.2861855	-0.036864663	1.268872942	-1.263699418	-0.890786279	0.219846551
Shmt2	ENSMUSG00000025403	-0.225873296	-0.169794405	1.39916796	1.882873068	-0.428652675	0.106716914	-0.922716853	-0.92834917	-0.713371542
Ppcs	ENSMUSG00000028636	2.405416486	-0.85823431	-0.540166053	0.602324381	-0.684455221	0.000762761	-0.408536778	-0.422487802	-0.094623464
Pdk2	ENSMUSG00000038967	-1.312936011	1.370254462	0.99427264	-1.312936011	0.287775799	-0.926418571	0.242684512	-0.156238554	0.813541734
Hsd17b12	ENSMUSG00000027195	2.214377745	-0.775057191	-0.381128093	-0.508224584	1.128189714	-0.548297168	-0.618198846	-0.309479132	-0.202182444
Coq2	ENSMUSG00000029319	-0.487931452	2.431414633	-0.82932354	-0.407593148	0.614682268	-0.52896711	-0.41886046	-0.402846898	0.029425706
Ahcyl1	ENSMUSG00000027893	-0.65493571	2.444329446	-0.626026021	-0.310912975	0.538204663	-0.31900536	-0.557306148	-0.626931718	0.112583821
Pdhx	ENSMUSG00000010914	-0.68026168	2.269617461	-0.403018583	-1.20657356	-0.250908101	0.241185414	-0.054113518	-0.523759281	0.60783185
Mcee	ENSMUSG00000033429	0.233431228	2.063110899	-1.068008117	-0.584895537	0.688277367	0.051526947	-0.800363934	-0.969545877	0.386467025
Mmadhc	ENSMUSG00000026766	2.459764908	-0.741629914	-0.471328868	0.606213759	-0.403530357	-0.46835482	-0.593906771	-0.195141496	-0.192086442
Elovl5	ENSMUSG00000032349	2.543034877	-0.549801308	-0.726929118	0.129610624	-0.377659179	-0.373286663	-0.379734051	-0.467375034	0.202139854
Nadk	ENSMUSG00000029063	2.261537485	-1.001753954	0.010061311	-0.212152183	0.912385262	-0.458106016	-0.496561706	-0.63501769	-0.380392509
Acot9	ENSMUSG00000025287	0.477250687	1.218134825	-0.330362461	-0.83794742	-0.668039492	-0.65596467	1.969216322	-0.452773303	-0.719514487
Slc25a1	ENSMUSG00000003528	-0.613708623	2.455686463	-0.405652804	0.64137807	-0.186396013	-0.343507322	-0.583854592	-0.310473902	-0.653471279
Acot7	ENSMUSG00000028937	-0.626298478	2.603791602	-0.494283084	-0.000292874	-0.06639229	-0.586251143	-0.325438903	-0.218759323	-0.286075507
Pank3	ENSMUSG00000018846	2.615405196	-0.496239793	-0.542053252	-0.454809729	0.123931538	-0.299259827	-0.364532211	-0.342745768	-0.239696154
Abcd1	ENSMUSG00000031378	2.601198114	-0.342218267	-0.58979284	-0.177201754	-0.426751873	-0.550304929	-0.502353091	-0.008361283	-0.004214077
Tecr	ENSMUSG00000031708	0.885467635	0.034370347	0.756733475	-1.117761455	1.401355899	-0.704700508	-1.439903547	0.741063211	-0.556625057
Nadsyn1	ENSMUSG00000031090	-0.355750322	2.588980131	-0.393191315	-0.425560196	0.306542451	-0.43429333	-0.434891435	-0.411759982	-0.440076002
Gamt	ENSMUSG00000020150	-0.272857767	-0.466082041	2.595822518	0.251132756	-0.313834097	-0.395935245	-0.466082041	-0.466082041	-0.466082041
Flad1	ENSMUSG00000042642	-0.361051653	2.652893453	-0.420595104	-0.083037529	-0.336533145	-0.421739756	-0.388766897	-0.330453744	-0.310715624
Acsl1	ENSMUSG00000018796	2.399528897	-0.326278517	-0.178970031	-0.35707356	0.016720883	-0.744460049	0.620961815	-0.634240997	-0.79618844
Suclg1	ENSMUSG00000052738	1.698614889	-0.826937972	1.027843215	-0.899080846	1.116339472	-0.548947724	-0.836867552	-0.525191606	-0.205771877
Apip	ENSMUSG00000010911	1.049858095	0.188767021	0.696232066	-0.744096338	-0.498628166	-0.892236579	1.839724674	-0.661277476	-0.978343297
Gpd1l	ENSMUSG00000050627	-0.726911541	2.590778249	0.157579956	-0.362190896	-0.213552099	-0.393160547	-0.273158166	-0.501358132	-0.278026824
Dbi	ENSMUSG00000026385	2.254390984	-0.404849217	0.210400104	-1.170183418	-0.35160054	-0.014885298	-0.266794529	0.617517832	-0.873995916
Far1	ENSMUSG00000030759	0.19521299	1.467579378	0.420313367	-0.924790859	-0.983476617	-0.706036284	1.590222364	-0.861863088	-0.19716125
Pdha1	ENSMUSG00000031299	2.654100467	-0.34031956	-0.189784362	-0.242732641	-0.512850413	-0.438361352	-0.315420812	-0.334183151	-0.280448177
Pdhb	ENSMUSG00000021748	0.967337082	-0.927731456	2.159756217	-0.810561164	0.154223261	-0.396368204	-0.608864049	-0.573690078	0.035898392
Pdk1	ENSMUSG00000006494	-0.716377143	0.478932344	2.438580612	-0.346298134	-0.725739845	-0.317030924	0.159435591	-0.303687239	-0.667815263
Acss1	ENSMUSG00000027452	2.653318873	-0.143610751	-0.299473519	-0.411966436	-0.294934693	-0.437704642	-0.320142357	-0.270429551	-0.475056922
Elovl6	ENSMUSG00000041220	0.762712436	-0.655609866	2.136384237	-0.613711206	-0.738501077	-0.696831755	0.727988303	-0.636289157	-0.286141915
Parp9	ENSMUSG00000022906	-0.913005993	1.182219449	1.998339083	-0.519163062	0.118081244	-0.93993434	-0.473158888	0.148686535	-0.602064028
Mocs2	ENSMUSG00000015536	1.084492506	2.10054715	-0.690345714	-0.790026141	0.151253833	-0.638050449	0.098979258	-0.613544114	-0.70330633
Acaca	ENSMUSG00000020532	-0.797717063	1.338349603	2.028297767	-0.555706291	-0.787494333	-0.630240256	-0.201466401	-0.113045377	-0.280977648
Slc5a6	ENSMUSG00000006641	2.366955898	0.838312631	-0.595876914	-0.595876914	-0.153177683	-0.451571982	-0.595876914	-0.217011209	-0.595876914
Acly	ENSMUSG00000020917	-0.601793562	2.14430333	1.198542717	-0.476622169	-0.681740407	0.041873738	-0.547577639	-0.416385865	-0.660600144
Slc19a1	ENSMUSG00000001436	0.245909902	0.110133333	2.401308413	-0.472930484	-0.821617055	-0.7365718	-0.509591192	-0.575605888	0.358964771
Sucla2	ENSMUSG00000022110	2.064551677	-0.478688684	1.268322464	-0.853173744	-0.565244324	-0.613736312	0.033105446	-0.661060869	-0.194075653
Gpam	ENSMUSG00000024978	1.399606659	1.718508617	0.354496179	-0.70393485	-0.739233299	-0.818974402	0.308619779	-0.745558593	-0.773530088
Mitosis
		Z Score
Gene name	Gene ID	WT1ProB	WT2ProB	WT3ProB	Hom1ProB	Hom2ProB	Hom3ProB	Hom1B220	Hom2B220	Hom3B220
Stmn1	ENSMUSG00000028832	-1.105399255	-1.224473452	-1.136318188	0.11739455	1.570204146	0.087542901	0.869365581	0.862047659	-0.040363941
Tpx2	ENSMUSG00000027469	-0.943208238	-1.297269502	-0.804617357	1.694801637	-0.017259027	0.957990141	0.183673376	0.794998944	-0.569109975
Cep97	ENSMUSG00000022604	-0.866844976	-0.942015631	-0.975254908	0.950430074	-0.738034971	0.028807502	-0.078580648	0.801368611	1.820124946
Ran	ENSMUSG00000029430	-1.404552137	-1.195931355	-0.152789497	0.01703577	1.981048284	0.065135941	0.238369586	0.71865132	-0.266967912
Birc5	ENSMUSG00000017716	-1.185432032	-1.31040967	-0.256982506	0.080190739	1.346192582	1.467902321	-0.639309612	-0.141903209	0.639751389
Poc1a	ENSMUSG00000023345	-0.271549401	-1.204316108	-1.204316108	1.835085709	-0.425805838	-0.277885018	0.604272871	-0.070070052	1.014583944
Stag2	ENSMUSG00000025862	-0.764102718	-0.708284498	-1.1571776	-0.33643587	1.00705254	0.302847912	2.046175854	0.021115164	-0.411190785
Rae1	ENSMUSG00000027509	-1.21434512	-1.128514977	-0.18775013	0.919313173	1.848538007	-0.452745315	0.619557422	0.174723476	-0.578776536
Dync1h1	ENSMUSG00000018707	-1.052241169	-1.170400574	-0.155094834	0.009609195	-0.715635687	0.175868325	0.105629758	0.68760674	2.114658246
Plk2	ENSMUSG00000021701	-0.801389051	-0.81017824	-0.706297753	-0.81017824	1.754281918	-0.411457363	1.490594925	0.016804276	0.277819528
Clasp1	ENSMUSG00000064302	-0.81827879	-0.715920317	-0.694835684	0.517108485	-0.592472732	2.317139645	0.006864702	-0.426504423	0.406899113
Chmp2b	ENSMUSG00000004843	-0.851727808	-0.411650847	-0.854850927	-0.875611085	2.083218364	0.265539129	-0.155763091	1.053258928	-0.252412664
Nsfl1c	ENSMUSG00000027455	-0.692297009	-0.811750286	-0.598283659	-0.459345448	1.669484255	-0.491374768	-0.184352596	1.784221279	-0.216301768
Drg1	ENSMUSG00000020457	-0.786025986	-0.373020405	-0.889734354	-0.461510911	-0.157853614	-0.539094442	1.790995526	1.633411246	-0.217167059
Stil	ENSMUSG00000028718	-0.720188898	-0.633586369	-0.6843043	0.312951377	-0.369164311	2.496709267	0.106405067	-0.293615534	-0.2152063
Prc1	ENSMUSG00000038943	-1.022957772	-0.121328916	-0.866171573	1.617367895	-1.057674648	1.503740283	0.060988831	-0.359124849	0.24516075
Wdr62	ENSMUSG00000037020	-0.52131487	-0.894810262	-0.587325373	0.963763734	-0.881120621	-0.368396271	-0.585875807	1.801801299	1.07327817
Espl1	ENSMUSG00000058290	-0.617663965	-0.693475227	-0.576121463	1.347365852	-0.696218068	-0.62984577	0.119978494	-0.260638875	2.006619023
Nuf2	ENSMUSG00000026683	-0.423046934	-0.782031064	-0.5259156	-0.303605259	-0.61379113	2.074856743	1.357108442	-0.463156052	-0.320419146
Aurka	ENSMUSG00000027496	0.655759075	-1.144605531	-1.2123672	1.997507609	-0.847482582	0.17284635	0.094152939	0.178413978	0.105775363
Cltc	ENSMUSG00000047126	-0.444795836	-1.142295392	-0.084303839	-0.549643868	-0.45084988	2.437600485	0.13752716	-0.049969713	0.146730882
Arhgef10	ENSMUSG00000071176	-0.688154618	-0.688154618	-0.269194174	-0.688154618	0.081495976	1.855417686	-0.620528177	1.546704392	-0.529431849
Cdc20	ENSMUSG00000006398	-0.503363577	-0.768491787	-0.291168518	1.346170767	1.999099571	-0.694902294	-0.715624668	-0.500975593	0.129256098
Chek2	ENSMUSG00000029521	-0.658176072	-0.395198851	-0.447120004	0.372537338	-0.451042915	2.543732344	-0.406905099	-0.083017078	-0.474809661
Mybl2	ENSMUSG00000017861	-1.184496716	-1.070015163	0.805778004	1.803752764	-0.605293282	0.984134469	-0.347884975	-0.289992442	-0.09598266
Pafah1b1	ENSMUSG00000020745	-0.939101395	0.342963756	-0.848863377	-1.061806798	-0.104133477	0.535427208	0.115846738	2.188421098	-0.228753753
Rhoa	ENSMUSG00000007815	-1.854021358	1.501180915	-1.074736627	-0.054231166	0.532549008	-0.011008999	-0.139698653	0.898445705	0.201521176
Tubg1	ENSMUSG00000035198	-1.188338954	0.20263245	-0.438700832	2.116517944	-0.89287097	0.536307498	-0.759296458	0.460397131	-0.036647809
Plk1	ENSMUSG00000030867	0.49602009	-1.079551442	-0.825573934	0.113579804	-0.827762946	-0.351407704	0.653678654	-0.314242885	2.135260363
Bccip	ENSMUSG00000030983	0.970785505	-0.789675641	-1.563427138	-0.892056835	1.361647379	-0.110649001	0.163620217	1.112237611	-0.252482098
Mcph1	ENSMUSG00000039842	-0.485173885	-0.478178853	-0.40348449	0.340732947	-0.473283056	2.569438302	-0.381158355	-0.188763348	-0.500129263
Msto1	ENSMUSG00000068922	-0.851804011	-0.102036687	-0.38682441	2.583322053	-0.213412356	-0.40995228	-0.344325022	0.050749666	-0.325716952
Tbce	ENSMUSG00000039233	-0.666090571	-0.612932386	-0.058662583	-0.624046073	1.430276765	-0.239537955	-0.6543122	1.985605909	-0.560300906
Cep192	ENSMUSG00000024542	-0.8500655	0.696935784	-1.101090312	0.52072744	-0.578575109	2.00173162	-0.743905522	-0.426512908	0.480754508
Dctn1	ENSMUSG00000031865	-0.329446317	-0.278475095	-0.615574074	-0.12001396	0.314683245	-0.593293872	-0.486913192	2.555926583	-0.446893318
Kpnb1	ENSMUSG00000001440	-0.16176031	-0.235431976	-0.781781936	-0.239321873	-0.518124174	0.055868783	2.592819608	-0.324535072	-0.387733052
Psrc1	ENSMUSG00000068744	-0.666689517	-1.015846979	0.547456996	0.748385169	-0.535561038	-0.81289473	-0.228654364	-0.187631909	2.151436372
Htt	ENSMUSG00000029104	-1.010269365	-0.532179503	0.477264168	1.136580218	-0.585679175	2.009492091	-0.331360245	-0.517133533	-0.646714656
Racgap1	ENSMUSG00000023015	0.124488206	-0.17995855	-0.954666716	0.850675329	-1.257940114	-0.682205507	1.028677095	-0.612933864	1.683864122
Kif11	ENSMUSG00000012443	-0.556407388	-0.075526724	-0.366402203	0.058831023	2.613477972	-0.327677447	-0.501182299	-0.445617445	-0.399495488
Tnks	ENSMUSG00000031529	-0.393967926	-0.281728295	-0.203302316	-0.18715549	-0.402555498	-0.400931	-0.396897499	2.656446268	-0.389908244
Kif3b	ENSMUSG00000027475	-0.653660349	-0.512066401	0.294644999	0.63293754	-0.613566847	-0.331172449	-0.521929088	-0.666038319	2.370850915
Kif2a	ENSMUSG00000021693	-0.845939824	-0.790022993	0.840546009	-0.762179789	-0.43350932	1.501631643	-0.41380575	1.535797136	-0.632517111
Golga2	ENSMUSG00000002546	-0.385442341	0.04034511	-0.402944548	-1.173202855	-0.54154027	-0.428065398	2.320085703	-0.094649011	0.66541361
Chmp1b	ENSMUSG00000073543	-0.923059127	1.297722702	-1.007709226	-0.819648179	1.314160638	0.706453728	-0.978495271	0.709639804	-0.299065069
Hnrnpu	ENSMUSG00000039630	-1.44243666	-0.49334799	1.353406891	-0.365035004	0.258593245	1.076013935	-0.78457063	-0.747842934	1.145219147
Smc3	ENSMUSG00000024974	1.140128909	-1.191769053	-0.486916172	-1.270877909	0.736840381	1.466338148	0.362259167	-0.776430486	0.020427014
Cdk5rap2	ENSMUSG00000039298	-0.335207068	0.200887685	-0.400163598	-0.407334212	-0.476824494	2.568923461	-0.567450984	-0.609733212	0.026902423
Ubxn2b	ENSMUSG00000028243	0.348373984	-0.019589799	-0.797277492	-1.003562707	-0.589024782	-0.65163335	1.410483806	-0.494860306	1.797090647
Ndc80	ENSMUSG00000024056	-0.668211682	1.042148322	-0.83930796	-0.234649802	-0.562611238	0.504198842	-0.510429347	2.061251176	-0.792388311
Chmp5	ENSMUSG00000028419	-0.811044449	-0.958389648	1.340642456	-0.969761343	-0.668611129	0.410119655	-0.359140012	0.333845805	1.682338665
Ndel1	ENSMUSG00000018736	-0.326529667	-0.261107785	0.18160703	-0.622374813	-0.459071766	-0.577751114	2.574427028	-0.48154665	-0.027652263
Gpsm2	ENSMUSG00000027883	1.18091365	-1.081227498	-0.483871045	0.646003812	-0.734633139	-0.12924527	-0.666767526	-0.58603883	1.854865846
Cenpe	ENSMUSG00000045328	-0.933921589	-0.783286752	1.399483769	-0.518428954	-0.925455482	-0.64142588	0.89350114	1.490070746	0.019463002
Vcp	ENSMUSG00000028452	-0.852774152	0.262424392	0.4354503	2.356298848	-0.431414264	-0.386609766	-0.805963961	-0.682585891	0.105174493
Numa1	ENSMUSG00000066306	-0.633298852	1.118274496	-0.552652195	1.860173065	-0.422149213	-0.99829458	0.810687442	-0.43125585	-0.751484313
Nek2	ENSMUSG00000026622	-0.61775842	-0.87468782	1.530199314	-0.234813612	-0.814203018	1.554171539	-0.687657449	-0.596551152	0.741300618
Smc1a	ENSMUSG00000041133	0.699903797	0.934300464	-1.554070784	0.099322419	-0.21317522	1.661460378	-1.0642495	-0.042023285	-0.521468268
Aurkb	ENSMUSG00000020897	-0.442215804	1.145713165	-0.533801507	-0.584116338	2.208870669	-0.791410584	-0.402087627	-0.395249773	-0.205702201
Clasp2	ENSMUSG00000033392	-0.277802049	1.34696652	-0.804513537	-0.758822328	-0.726553954	-0.721549961	1.540976404	1.03185646	-0.630557554
Mzt1	ENSMUSG00000033186	-0.685679571	-0.742471118	2.039904882	-0.531288456	-0.505336836	-0.414013571	-0.448979718	1.377910439	-0.090046053
Pcnt	ENSMUSG00000001151	-0.562951725	2.045590822	-0.778877053	-0.572640875	-0.552952844	-0.513122631	1.199993661	-0.642380988	0.377341633
Vps4b	ENSMUSG00000009907	2.028138695	-0.517297123	-0.723840541	-0.91514752	-0.286565607	0.252240782	-0.660574925	1.229083504	-0.406037264
Rab11a	ENSMUSG00000004771	-0.310524368	-0.968282932	2.359247271	-0.240326433	-0.621353479	0.762044736	-0.299020973	-0.177218696	-0.504565126
Flna	ENSMUSG00000031328	-0.388651144	-0.832052502	2.426899043	-0.513977364	-0.433225056	0.652998593	-0.431029353	-0.44915248	-0.031809738
Spc25	ENSMUSG00000005233	0.56350216	1.440533655	-0.796643577	-1.372722287	1.020148912	0.759451966	0.053198706	-0.636513931	-1.030955606
Pibf1	ENSMUSG00000022064	-0.566614107	-0.561910315	2.360305955	-0.394469766	0.911583512	-0.298601488	-0.525282929	-0.382935947	-0.542074914
Dctn2	ENSMUSG00000025410	-0.252347315	1.967323096	-0.476492477	0.297454265	-0.649614121	-0.851956736	-0.559139189	-0.774984971	1.299757447
Tacc3	ENSMUSG00000037313	2.552668761	-0.719771641	-0.3536243	0.038308114	-0.52780032	-0.324264904	-0.485361099	0.229116351	-0.409270963
Arhgef2	ENSMUSG00000028059	-0.423305552	2.57853644	-0.641522567	-0.537850406	-0.08802252	0.211795796	-0.467687583	-0.323538598	-0.308405009
Sun2	ENSMUSG00000042524	2.022808326	-0.649834392	0.204607811	-0.68684312	0.103285394	1.168255196	-0.561961542	-0.816692686	-0.783624986
Spast	ENSMUSG00000024068	-0.357176441	2.591278509	-0.58731865	0.100334703	-0.557165795	-0.029602194	-0.547393624	-0.350539547	-0.262416961
Nup62	ENSMUSG00000043858	-0.508945003	2.639590943	-0.420108852	-0.121887148	-0.274756147	-0.479320731	-0.228017549	-0.44645704	-0.160098473
Tacc1	ENSMUSG00000065954	-0.583005716	2.614770627	-0.300231235	0.116218598	-0.425264859	-0.266446454	-0.32713212	-0.322180169	-0.506728672
Mecp2	ENSMUSG00000031393	-0.30721712	-0.54654283	2.632416413	-0.130436933	-0.538880585	-0.253198126	-0.114257618	-0.464554872	-0.27732833
Tpr	ENSMUSG00000006005	-0.468864689	0.941475173	1.37848009	-0.527845856	-0.813847518	-0.876675104	1.5243323	-0.960023184	-0.197031212
Spice1	ENSMUSG00000043065	-0.356694346	2.654858416	-0.428263273	-0.334037874	-0.422730956	-0.164403482	-0.388569629	-0.19091691	-0.369241946
Chmp1a	ENSMUSG00000000743	-0.218637244	2.605787937	-0.453972854	-0.25082314	-0.669337093	-0.606688934	-0.243904	-0.034845719	-0.127578953
Nusap1	ENSMUSG00000027306	0.295658902	2.297409492	-0.654685367	-0.718658556	-0.156843714	0.71523304	-0.79793614	-0.624584056	-0.355593601
Ttk	ENSMUSG00000038379	-0.374763125	2.663604931	-0.339265176	-0.300625149	-0.362133171	-0.306312656	-0.352655896	-0.39409132	-0.233758439
Cenpa	ENSMUSG00000029177	-0.166645963	2.412484183	-0.259631827	-0.631684531	-0.364479431	-0.39808347	-0.270252042	0.635894813	-0.957601731
Chmp2a	ENSMUSG00000033916	0.7748061	0.962697228	0.265697266	-1.589382908	1.457021694	-1.043887163	0.260333412	-0.59199237	-0.49529326
Ccnb1	ENSMUSG00000041431	1.89643588	1.326311399	-1.112373103	-0.549423366	0.228250059	-0.159798976	-0.826314562	-0.295985909	-0.507101422
Setd2	ENSMUSG00000044791	-0.06448172	-0.308124143	2.511703796	-0.33811272	0.262378242	-0.685663068	-0.659398213	-0.008320462	-0.709981711
Rcc1	ENSMUSG00000028896	2.644424682	-0.0810206	-0.336623758	-0.29314454	-0.36596301	-0.558496025	-0.429200367	-0.328449196	-0.251527185
Stag1	ENSMUSG00000037286	1.028251911	2.179406919	-0.920484692	-0.680323653	0.101063041	-0.589150059	-0.179627045	-0.631100148	-0.308036275
Zw10	ENSMUSG00000032264	-0.552904213	2.519753222	0.509138927	-0.261470204	-0.545810275	-0.446225135	-0.46031795	-0.476439177	-0.285725194
Parp3	ENSMUSG00000023249	-0.760580295	1.751060762	1.555158851	-0.766620968	-0.561154904	-0.517005241	0.398868427	-0.510541176	-0.589185456
Nde1	ENSMUSG00000022678	-0.211177449	2.525381373	0.233139687	-0.817761529	-0.023465183	-0.687049969	-0.48144709	-0.322975661	-0.214644179
Chmp4b	ENSMUSG00000038467	-0.459143544	0.897046521	2.305234486	-0.159527409	-0.034005637	-0.62361252	-0.660621407	-0.727260281	-0.538110209
Sbds	ENSMUSG00000025337	1.822225766	1.022320761	0.777606944	-0.797897377	-0.028434717	-0.964842506	-1.062581838	-0.52023892	-0.248158113
