## Supplementary material for "Dysregulation of PAX5 causes uncommitted B cell development and tumorigenesis in mice": Table S3

Origin	Tissue	Description	Source	Accession Number	Downloaded from	Original publication
Human	Tumour	B-ALL with PAX5 fusion mutations	Lund University (LUND)	EGAS00001001795	European Genome-phenome Archive	H. Lilljebj�rn et al., Identification of ETV6-RUNX1-like and DUX4-rearranged subtypes in paediatric B-cell precursor acute lymphoblastic leukaemia. Nature communications 7, 1-13 (2016).
Human	Normal	Pre, pro, immature B cells from bone marrow	Children's Hospital of Philadelphia (CHOP)	GSE115656	Gene expression omnibus	K. L. Black et al., Aberrant splicing in B-cell acute lymphoblastic leukemia. Nucleic acids research 46, 11357-11369 (2018)
Human	Tumor	B-ALL with ETV6 mutations
Human	Tumor	B-ALL with PAX5 point mutations	Therapeutically Applicable Research to Generate Effective Treatments (TARGET)	phs000463 (ALL phase 1) and phs000464 (ALL phase2)	National Cancer Institute (NIH)
Human	Tumor	B-ALL with PAX5 fusion mutations
Human	Normal	Fetal liver B cells	Princess Maxima Center for Pediatric Oncology (PMJCI)		Obtained from authors.	A. Agraz-Doblas et al., Unraveling the cellular origin and clinical prognostic markers of infant B-cell acute lymphoblastic leukemia using genome-wide analysis. haematologica 104, 1176-1188 (2019)
Human	Tumor	B-ALL with KMT2Ar mutations
Mouse	Normal	Pro-B and Immature B cells from bone marrow	Immunological Genome Project	GSE109125	Gene expression omnibus	T. S. Heng et al., The Immunological Genome Project: networks of gene expression in immune cells. Nature immunology 9, 1091-1094 (2008)
