## Supplementary material for "Dysregulation of PAX5 causes uncommitted B cell development and tumorigenesis in mice": Table S4

MGI Name	Occurences	Amino Acid Position	Reference Base	Variant Base	Amino Acid Change	Polyphen Score	SNP Class	Mouse ID
Pax5	14	351	A	T	Y->Stop	N/A	HOMOZYGOUS	IGL02853,IGL02854,IGL02855,IGL02856,IGL03415,IGL03416,IGL03417,IGL03418,IGL03745,IGL03746,IGL03747,IGL03748,IGL03749,IGL03750
Jak3	6	653	G	A	R->H	1	HETEROZYGOUS,HOMOZYGOUS	IGL02854,IGL02856,IGL03416,IGL03417,IGL03747,IGL03748
Zmiz2	5	575	G	C	G->A	0.001	HETEROZYGOUS	IGL03746,IGL03747,IGL03748,IGL03749,IGL03750
Zfand5	4	N/A	C	G	N/A	N/A	HETEROZYGOUS,HOMOZYGOUS	IGL03746,IGL03747,IGL03749,IGL03750
Sema6a	4	383	T	C	E->G	0.94	HETEROZYGOUS,HOMOZYGOUS	IGL02853,IGL02854,IGL02855,IGL02856
Ugt2a3	4	195	G	A	P->L	1	HETEROZYGOUS	IGL03745,IGL03746,IGL03747,IGL03749
Gm6509	4	8	T	C	I->T	N/A	HETEROZYGOUS	IGL03745,IGL03747,IGL03749,IGL03750
Cpsf3l	3	117	G	A	E->K	0.023	HOMOZYGOUS,HETEROZYGOUS	IGL02853,IGL02854,IGL02856
Slmo1	3	162	G	A	W->Stop	N/A	HOMOZYGOUS,HETEROZYGOUS	IGL02853,IGL02854,IGL02856
A530032D15Rik,Gm10553	3	50	A	G	Y->C	N/A	HETEROZYGOUS	IGL03747,IGL03748,IGL03750
Muc4	2	1433	A	T	N->I	0.009	HETEROZYGOUS	IGL03746,IGL03748
Muc4	2	1226	T	C	I->T	0.011	HETEROZYGOUS	IGL03745,IGL03749
Ptpn11	2	502	A	G	S->P	1	HETEROZYGOUS	IGL02853,IGL03747
Gm6483	2	9	T	C	M->T	0.095	HETEROZYGOUS	IGL03747,IGL03749
Rhbdf1	2	107	C	T	R->H	0.283	HOMOZYGOUS,HETEROZYGOUS	IGL02853,IGL02856
Guf1	2	N/A	T	A	N/A	N/A	HETEROZYGOUS,HOMOZYGOUS	IGL03745,IGL03748
Slc12a9	2	698	A	C	V->G	0.256	HOMOZYGOUS	IGL03749,IGL03750
Gm6483	2	8	G	A	C->Y	0.995	HETEROZYGOUS	IGL03747,IGL03749
Vmn1r77	2	100	C	T	A->V	0.61	HETEROZYGOUS	IGL03748,IGL03749
Gcom1,Myzap	2	328	A	T	S->T		HETEROZYGOUS,HOMOZYGOUS	IGL02853,IGL02854
Gm5611	2	253	T	G	C->G	N/A	HETEROZYGOUS	IGL03747,IGL03748
Gabrp	2	70	C	A	A->S	1	HOMOZYGOUS,HETEROZYGOUS	IGL02853,IGL02856
Smg8	1	N/A	C	T	N/A	N/A	HETEROZYGOUS	IGL02853
Il2rg,Gm20489	1	315	T	G	K->N	1	HETEROZYGOUS	IGL03750
Sec23b	1	323	G	A	A->T	0.16	HETEROZYGOUS	IGL03417
8030474K03Rik	1	77	C	T	P->L	N/A	HETEROZYGOUS	IGL03747
Slc22a23	1	265	A	G	F->S	1	HETEROZYGOUS	IGL03417
Zic3	1	230	C	T	A->V	0.258	HETEROZYGOUS	IGL03747
Pcnxl3	1	804	G	A	A->V	0.048	HOMOZYGOUS	IGL03418
Ttn	1	33031	G	A	S->F		HETEROZYGOUS	IGL02854
Vmn2r32	1	265	T	G	K->T	0.004	HETEROZYGOUS	IGL02856
Cdv3	1	265	T	G	N->H	0.99	HETEROZYGOUS	IGL03746
Esyt1	1	N/A	A	T	N/A	N/A	HETEROZYGOUS	IGL03748
Kctd3	1	368	G	T	A->D	0.979	HETEROZYGOUS	IGL03417
Spag17	1	1125	G	A	R->K	0	HETEROZYGOUS	IGL02854
Ptpn11	1	502	G	A	S->L	1	HETEROZYGOUS	IGL02856
Col4a3	1	1010	G	A	G->S		HETEROZYGOUS	IGL03749
Ptprc	1	80	G	A	T->M	0.989	HETEROZYGOUS	IGL02854
Pcdh10	1	833	C	A	D->E	0.009	HETEROZYGOUS	IGL03418
Usp18	1	87	G	A	R->Q	0.963	HETEROZYGOUS	IGL02855
Nlrp6	1	739	C	T	R->C	0.999	HETEROZYGOUS	IGL02854
Cdv3	1	262	G	A	Q->Stop	N/A	HETEROZYGOUS	IGL03746
Wdsub1	1	321	C	T	D->N	0.001	HETEROZYGOUS	IGL02855
Olfr294	1	234	T	C	K->R	N/A	HETEROZYGOUS	IGL03747
Col24a1	1	973	G	T	G->W	1	HETEROZYGOUS	IGL02853
Aars2	1	601	C	T	A->V	0.995	HETEROZYGOUS	IGL03748
Igkv4-70	1	N/A	G	A	N/A	N/A	HOMOZYGOUS	IGL02853
Jak1	1	909	A	G	L->P	1	HOMOZYGOUS	IGL03745
Ebf1	1	193	A	T	K->I	0.999	HETEROZYGOUS	IGL02856
Unc13d	1	N/A	A	C	N/A	N/A	HETEROZYGOUS	IGL03747
Pepd	1	272	A	G	I->V	0.011	HETEROZYGOUS	IGL03417
Sp140	1	215	C	T	P->L		HETEROZYGOUS	IGL03748
Vmn2r56	1	714	G	A	L->F	0.724	HETEROZYGOUS	IGL03745
Pik3cg	1	675	T	G	S->R	1	HETEROZYGOUS	IGL02853
Nr3c2	1	409	C	T	S->F	0.957	HETEROZYGOUS	IGL03747
Whrn	1	408	C	T	G->S	1	HETEROZYGOUS	IGL03750
Nyx	1	65	G	T	D->Y	0.976	HOMOZYGOUS	IGL03415
Psg26	1	292	G	A	L->F	1	HETEROZYGOUS	IGL03745
Scamp2	1	203	A	G	Y->C	1	HETEROZYGOUS	IGL02854
Flot2	1	40	C	T	S->L	0.042	HETEROZYGOUS	IGL02855
Zfp27	1	34	A	G	L->P	0.99	HETEROZYGOUS	IGL03746
Bhlhe22	1	121	T	C	L->P	0.911	HETEROZYGOUS	IGL03750
Gm10800	1	15	A	G	S->P	0	HOMOZYGOUS	IGL03747
Gli1	1	312	C	T	R->Q	0.628	HETEROZYGOUS	IGL03417
Uhmk1	1	98	A	G	I->T	0.005	HETEROZYGOUS	IGL03746
Reep4	1	209	C	T	Q->Stop	N/A	HETEROZYGOUS	IGL03749
Jak1	1	878	C	T	R->H	1	HETEROZYGOUS	IGL02856
Spag1	1	450	C	T	A->V	0.013	HOMOZYGOUS	IGL02853
Spink5	1	989	G	A	R->H	0.002	HETEROZYGOUS	IGL02854
Slit2	1	1351	A	T	E->V	0.018	HETEROZYGOUS	IGL02854
Ptpn11	1	58	T	A	N->Y	1	HETEROZYGOUS	IGL02854
Lrba	1	1372	T	G	I->R	0.996	HETEROZYGOUS	IGL03747
Acad8	1	N/A	A	C	N/A	N/A	HETEROZYGOUS	IGL03748
Ttbk1	1	523	C	T	A->T	0.208	HETEROZYGOUS	IGL02854
Hk2	1	896	C	T	G->S	1	HETEROZYGOUS	IGL02856
Map4k1	1	472	C	T	P->L	0.982	HETEROZYGOUS	IGL03745
Ccr1l1	1	105	C	T	A->T	0.019	HETEROZYGOUS	IGL02853
Ppa2	1	47	T	C	F->L	0.006	HETEROZYGOUS	IGL03749
Cilp	1	430	G	A	G->S	1	HETEROZYGOUS	IGL03745
4931429I11Rik	1	140	T	G	E->D	0.018	HETEROZYGOUS	IGL02855
Kras	1	61	T	A	Q->H	0.302	HETEROZYGOUS	IGL03749
Baz1a	1	420	G	A	L->F	N/A	HETEROZYGOUS	IGL03748
Col6a2	1	980	C	T	R->H	0.997	HETEROZYGOUS	IGL03746
Slc30a9	1	516	G	A	E->K	0.931	HETEROZYGOUS	IGL03748
Olfr698	1	291	C	T	S->N	1	HETEROZYGOUS	IGL02853
Cadps2	1	992	A	C	L->R	0.998	HETEROZYGOUS	IGL02853
Alox5	1	N/A	C	T	N/A	N/A	HETEROZYGOUS	IGL03750
Myo9a	1	288	G	C	A->P	0.999	HETEROZYGOUS	IGL03750
Casr	1	331	G	A	R->Stop	N/A	HETEROZYGOUS	IGL03748
Myo1b	1	N/A	T	A	N/A	N/A	HETEROZYGOUS	IGL02855
Stat5a	1	710	C	T	S->F	0.934	HETEROZYGOUS	IGL03746
Muc4	1	1434	G	C	A->P	0	HETEROZYGOUS	IGL03748
Rrbp1	1	1178	T	G	T->P	0.837	HETEROZYGOUS	IGL03748
Igkv4-73	1	N/A	T	A	N/A	N/A	HOMOZYGOUS	IGL03416
Nras	1	61	C	A	Q->K	0.963	HETEROZYGOUS	IGL03416
Prl7c1	1	115	G	A	A->V	0.319	HETEROZYGOUS	IGL02855
Igkv4-70	1	N/A	G	T	N/A	N/A	HOMOZYGOUS	IGL02853
Sh2b3	1	68	G	A	Q->Stop	N/A	HOMOZYGOUS	IGL02854
Muc1	1	498	C	T	L->F	0.021	HETEROZYGOUS	IGL03748
Ptpn11	1	69	C	T	E->K	1	HETEROZYGOUS	IGL03418
Jak3	1	844	C	T	T->M	0.952	HOMOZYGOUS	IGL03418
Ncapg	1	932	A	C	Q->P	0.001	HETEROZYGOUS	IGL03745
Sfmbt1	1	N/A	C	T	N/A	N/A	HETEROZYGOUS	IGL03748
Soga1	1	527	G	A	A->V	0.752	HETEROZYGOUS	IGL03748
Gm128	1	207	C	A	D->Y	0.998	HETEROZYGOUS	IGL02854
Olfr533	1	195	G	T	D->Y	0.333	HETEROZYGOUS	IGL03418
Olfr390	1	219	G	T	A->S	0.723	HETEROZYGOUS	IGL03748
Vmn1r2	1	95	G	A	G->E	0.831	HETEROZYGOUS	IGL03746
Spata13	1	515	A	G	K->R	0.017	HETEROZYGOUS	IGL03748
Slco4a1	1	31	G	A	D->N	0.521	HETEROZYGOUS	IGL03745
Snrpb2	1	132	C	T	A->V	0.001	HETEROZYGOUS	IGL03749
Jak3	1	568	C	T	A->V	0.675	HETEROZYGOUS	IGL03750
Gm13151	1	327	A	C	S->R	N/A	HETEROZYGOUS	IGL03749
Cyp3a44	1	42	T	G	K->T	0.017	HETEROZYGOUS	IGL03747
